# An invariant network architecture with broadly expressed regulators distinguishes cell-type from cell-state identity *in situ*

**DOI:** 10.64898/2026.10.25.761612

**Authors:** Rui Zhou, Li Ge, Jing Li, Zeqian Xu, Min Chen, Yan Guo, Daniel M. Czajkowsky, Zhifeng Shao

**Affiliations:** State Key Laboratory of Systems Medicine for Cancer, School of Biomedical Engineering, Shanghai Jiao Tong University, Shanghai 200240, China; College of Computing and Data Science, Nanyang Technological University, Singapore 639798, Singapore

## Abstract

Core regulatory networks (CRNs) of tissue-specific master transcription factors (TFs) are essential for defining cell identity and are widely used to reprogram cells and to decipher pathogenic mechanisms. However, to date, CRNs have only been described at the cell-type level: their characteristics in the distinct states that a single cell type can adopt have not been examined. This leaves open what the cell-type CRNs actually represent. Here, using the zonated hepatocyte states of the mouse liver as a model system, we construct the first state-level CRNs in a native tissue. For this purpose, we developed a robust LCM-Spatial-ATAC-seq method that achieves bulk-level data quality from microdissected cell populations. By identifying what is shared among the state-level CRNs, we determined what is cell-type defining: an invariant sub-network of core-regulatory TFs (crTFs) that maintains identical positions and conserved interactions in the CRNs. Unexpectedly, the top positions of this invariant sub-network are occupied by broadly expressed TFs rather than the well-established master TFs, which reside downstream. Yet the state-level CRNs are clearly different, both in terms of composition and interactions. The former are dominated by zone-specific regulators, whereas the latter are spread throughout the network, encompassing about one third of all interactions between the states. Thus, our results reveal a novel dual character of a cell’s CRN: an invariant sub-network that defines the cell-type identity, together with a variable peripheral network that underlies its state specialization.
