## Supplemental Table S1 for "An invariant network architecture with broadly expressed regulators distinguishes cell-type from cell-state identity *in situ*"

### Sheet: Sheet1
Fixation temperature	Fixation time	PFA concentration	Tn5 concentration	Tn5 reaction time	TSS enrichment score
Room Temperature	5 min	0.01	1×	30 min	15.17
Room Temperature	5 min	0.005	1×	30 min	17.81
Room Temperature	5 min	0.001	1×	30 min	21.72
Room Temperature	2 min	0.001	1×	30 min	18.13
Room Temperature	5 min	0.001	1×	60 min	24.65ᵃ
Room Temperature	5 min	0.001	2×	60 min	20.14
Note: ᵃSelected condition based on the highest TSS enrichment score.

### Sheet: Sheet2
Sample group	Sample name	Material	Data source	Replicate	TSS enrichment score	FRiP (%)
Unfixed	Unfixed HCT116-rep1	HCT116 cells	This study	1	18.92	42.37
Unfixed	Unfixed HCT116-rep2	HCT116 cells	This study	2	18.51	41.02
Fixed	Fixed HCT116-rep1	HCT116 cells	This study	1	24.65	48.12
Fixed	Fixed HCT116-rep2	HCT116 cells	This study	2	23.68	46.95
ENCODE-unfixed	ENCODE-unfixed HCT116-rep1	HCT116 cells	ENCODE	1	17.4	42.87
ENCODE-unfixed	ENCODE-unfixed HCT116-rep2	HCT116 cells	ENCODE	2	16.47	43.87
