## Supplemental Table S2 for "An invariant network architecture with broadly expressed regulators distinguishes cell-type from cell-state identity *in situ*"

### Sheet: Kidney optimization
Fixation temperature	Fixation time	PFA concentration	Tn5 concentration	Tn5 reaction time	TSS enrichment score	Mitochondrial reads (%)
17 °C	2.5 h	0.01	1×	60 min	8.88	6.72
17 °C	3 h	0.01	1×	60 min	11.5	9.32
17 °C	4 h	0.01	1×	60 min	14.50ᵃ	23.55
17 °C	5 h	0.01	1×	60 min	14.33	21.58
Note: ᵃOptimal condition selected based on TSS enrichment score and mitochondrial read fraction.

### Sheet: Kidney quality metrics
Sample group	Sample name	Material	Data source	Replicate	TSS enrichment score	FRiP (%)
Fixed section Bulk (Kidney)	Fixed section Bulk (Kidney)-rep1	Mouse kidney	This study	1	14.04	39.85
Fixed section Bulk (Kidney)	Fixed section Bulk (Kidney)-rep2	Mouse kidney	This study	2	14.58	40.38
Fresh frozen Bulk (Kidney)	Fresh frozen Bulk (Kidney)-rep1	Mouse kidney	ENCODE	1	15.09	28.76
Fresh frozen Bulk (Kidney)	Fresh frozen Bulk (Kidney)-rep2	Mouse kidney	ENCODE	2	15.96	35.17

### Sheet: Liver optimization
Fixation temperature	Fixation time	PFA concentration	Tn5 concentration	Tn5 reaction time	TSS enrichment score	Mitochondrial reads (%)
17 °C	2.5 h	0.01	1×	60 min	11.36	64.57
17 °C	2.5 h	0.01	3×	60 min	11.44ᵃ	22.74
17 °C	3 h	0.01	1×	60 min	10.17	68.63
17 °C	4 h	0.01	1×	60 min	9.87	79.89
Note: ᵃOptimal condition selected based on TSS enrichment score and mitochondrial read fraction.

### Sheet: Liver quality metrics
Sample group	Sample name	Material	Data source	Replicate	TSS enrichment score	FRiP (%)
Fixed section Bulk (Liver)	Fixed section Bulk (Liver)-rep1	Mouse liver tissue	This study	1	10.9	38.68
Fixed section Bulk (Liver)	Fixed section Bulk (Liver)-rep2	Mouse liver tissue	This study	2	10.78	37.77
Fresh frozen Bulk (Liver)	Fresh frozen Bulk (Liver)-rep1	Mouse liver tissue	ENCODE	1	11.62	26.88
Fresh frozen Bulk (Liver)	Fresh frozen Bulk (Liver)-rep2	Mouse liver tissue	ENCODE	2	11.84	29.05
