## Supplemental Table S6 for "An invariant network architecture with broadly expressed regulators distinguishes cell-type from cell-state identity *in situ*"

### Sheet: crTF sharing
crTF	PV	MZ	CV	Classification	State_pattern
ARID5A	1	1	1	Shared in all three states	PV+MZ+CV
ARNT	1	1	1	Shared in all three states	PV+MZ+CV
ARNTL	1	1	1	Shared in all three states	PV+MZ+CV
ATF1	1	1	1	Shared in all three states	PV+MZ+CV
ATF3	1	1	1	Shared in all three states	PV+MZ+CV
ATF4	1	1	1	Shared in all three states	PV+MZ+CV
ATF7	1	1	1	Shared in all three states	PV+MZ+CV
BACH1	1	1	1	Shared in all three states	PV+MZ+CV
BCL6	1	1	1	Shared in all three states	PV+MZ+CV
BHLHE40	1	1	1	Shared in all three states	PV+MZ+CV
BHLHE41	1	1	1	Shared in all three states	PV+MZ+CV
CEBPA	1	1	1	Shared in all three states	PV+MZ+CV
CEBPB	1	1	1	Shared in all three states	PV+MZ+CV
CEBPG	1	1	1	Shared in all three states	PV+MZ+CV
CLOCK	1	1	1	Shared in all three states	PV+MZ+CV
CREB3	1	1	1	Shared in all three states	PV+MZ+CV
CREB3L2	1	1	1	Shared in all three states	PV+MZ+CV
CREM	1	1	1	Shared in all three states	PV+MZ+CV
CTCF	1	1	1	Shared in all three states	PV+MZ+CV
CTCFL	1	1	1	Shared in all three states	PV+MZ+CV
E2F1	1	1	1	Shared in all three states	PV+MZ+CV
E2F3	1	1	1	Shared in all three states	PV+MZ+CV
E2F4	1	1	1	Shared in all three states	PV+MZ+CV
E2F6	1	1	1	Shared in all three states	PV+MZ+CV
E2F8	1	1	1	Shared in all three states	PV+MZ+CV
EBF1	1	1	1	Shared in all three states	PV+MZ+CV
EGR1	1	1	1	Shared in all three states	PV+MZ+CV
ELF1	1	1	1	Shared in all three states	PV+MZ+CV
ELF2	1	1	1	Shared in all three states	PV+MZ+CV
ELK4	1	1	1	Shared in all three states	PV+MZ+CV
EPAS1	1	1	1	Shared in all three states	PV+MZ+CV
ESR1	1	1	1	Shared in all three states	PV+MZ+CV
ESRRA	1	1	1	Shared in all three states	PV+MZ+CV
ETS2	1	1	1	Shared in all three states	PV+MZ+CV
ETV6	1	1	1	Shared in all three states	PV+MZ+CV
FOS	1	1	1	Shared in all three states	PV+MZ+CV
FOXA2	1	1	1	Shared in all three states	PV+MZ+CV
FOXK1	1	1	1	Shared in all three states	PV+MZ+CV
FOXK2	1	1	1	Shared in all three states	PV+MZ+CV
FOXN3	1	1	1	Shared in all three states	PV+MZ+CV
FOXO3	1	1	1	Shared in all three states	PV+MZ+CV
FOXP1	1	1	1	Shared in all three states	PV+MZ+CV
GABPA	1	1	1	Shared in all three states	PV+MZ+CV
GATA6	1	1	1	Shared in all three states	PV+MZ+CV
GMEB1	1	1	1	Shared in all three states	PV+MZ+CV
GMEB2	1	1	1	Shared in all three states	PV+MZ+CV
HES1	1	1	1	Shared in all three states	PV+MZ+CV
HES6	1	1	1	Shared in all three states	PV+MZ+CV
HIC2	1	1	1	Shared in all three states	PV+MZ+CV
HIF1A	1	1	1	Shared in all three states	PV+MZ+CV
HINFP	1	1	1	Shared in all three states	PV+MZ+CV
HLF	1	1	1	Shared in all three states	PV+MZ+CV
HMBOX1	1	1	1	Shared in all three states	PV+MZ+CV
HMGA1	1	1	1	Shared in all three states	PV+MZ+CV
HNF1A	1	1	1	Shared in all three states	PV+MZ+CV
HNF4A	1	1	1	Shared in all three states	PV+MZ+CV
HSF1	1	1	1	Shared in all three states	PV+MZ+CV
HSF2	1	1	1	Shared in all three states	PV+MZ+CV
IRF1	1	1	1	Shared in all three states	PV+MZ+CV
IRF2	1	1	1	Shared in all three states	PV+MZ+CV
IRF3	1	1	1	Shared in all three states	PV+MZ+CV
IRF5	1	1	1	Shared in all three states	PV+MZ+CV
IRF6	1	1	1	Shared in all three states	PV+MZ+CV
IRF7	1	1	1	Shared in all three states	PV+MZ+CV
IRF8	1	1	1	Shared in all three states	PV+MZ+CV
JUN	1	1	1	Shared in all three states	PV+MZ+CV
JUNB	1	1	1	Shared in all three states	PV+MZ+CV
JUND	1	1	1	Shared in all three states	PV+MZ+CV
KLF1	1	1	1	Shared in all three states	PV+MZ+CV
KLF10	1	1	1	Shared in all three states	PV+MZ+CV
KLF12	1	1	1	Shared in all three states	PV+MZ+CV
KLF13	1	1	1	Shared in all three states	PV+MZ+CV
KLF15	1	1	1	Shared in all three states	PV+MZ+CV
KLF3	1	1	1	Shared in all three states	PV+MZ+CV
KLF6	1	1	1	Shared in all three states	PV+MZ+CV
KLF7	1	1	1	Shared in all three states	PV+MZ+CV
KLF9	1	1	1	Shared in all three states	PV+MZ+CV
MAFB	1	1	1	Shared in all three states	PV+MZ+CV
MAFF	1	1	1	Shared in all three states	PV+MZ+CV
MAFG	1	1	1	Shared in all three states	PV+MZ+CV
MAZ	1	1	1	Shared in all three states	PV+MZ+CV
MEF2A	1	1	1	Shared in all three states	PV+MZ+CV
MEF2D	1	1	1	Shared in all three states	PV+MZ+CV
MGA	1	1	1	Shared in all three states	PV+MZ+CV
MITF	1	1	1	Shared in all three states	PV+MZ+CV
MLX	1	1	1	Shared in all three states	PV+MZ+CV
MLXIPL	1	1	1	Shared in all three states	PV+MZ+CV
MNT	1	1	1	Shared in all three states	PV+MZ+CV
MTF1	1	1	1	Shared in all three states	PV+MZ+CV
MXI1	1	1	1	Shared in all three states	PV+MZ+CV
NFAT5	1	1	1	Shared in all three states	PV+MZ+CV
NFATC3	1	1	1	Shared in all three states	PV+MZ+CV
NFE2L2	1	1	1	Shared in all three states	PV+MZ+CV
NFIB	1	1	1	Shared in all three states	PV+MZ+CV
NFIC	1	1	1	Shared in all three states	PV+MZ+CV
NFIL3	1	1	1	Shared in all three states	PV+MZ+CV
NFIX	1	1	1	Shared in all three states	PV+MZ+CV
NFKB1	1	1	1	Shared in all three states	PV+MZ+CV
NFKB2	1	1	1	Shared in all three states	PV+MZ+CV
NFYB	1	1	1	Shared in all three states	PV+MZ+CV
NFYC	1	1	1	Shared in all three states	PV+MZ+CV
NR1H2	1	1	1	Shared in all three states	PV+MZ+CV
NR1H3	1	1	1	Shared in all three states	PV+MZ+CV
NR1H4	1	1	1	Shared in all three states	PV+MZ+CV
NR1I2	1	1	1	Shared in all three states	PV+MZ+CV
NR2C1	1	1	1	Shared in all three states	PV+MZ+CV
NR2C2	1	1	1	Shared in all three states	PV+MZ+CV
NR2F6	1	1	1	Shared in all three states	PV+MZ+CV
NR3C1	1	1	1	Shared in all three states	PV+MZ+CV
NR4A1	1	1	1	Shared in all three states	PV+MZ+CV
NR5A2	1	1	1	Shared in all three states	PV+MZ+CV
NR6A1	1	1	1	Shared in all three states	PV+MZ+CV
NRF1	1	1	1	Shared in all three states	PV+MZ+CV
ONECUT1	1	1	1	Shared in all three states	PV+MZ+CV
ONECUT2	1	1	1	Shared in all three states	PV+MZ+CV
PBX1	1	1	1	Shared in all three states	PV+MZ+CV
PBX2	1	1	1	Shared in all three states	PV+MZ+CV
PKNOX1	1	1	1	Shared in all three states	PV+MZ+CV
POU2F1	1	1	1	Shared in all three states	PV+MZ+CV
PPARA	1	1	1	Shared in all three states	PV+MZ+CV
PROX1	1	1	1	Shared in all three states	PV+MZ+CV
RARA	1	1	1	Shared in all three states	PV+MZ+CV
REL	1	1	1	Shared in all three states	PV+MZ+CV
RELA	1	1	1	Shared in all three states	PV+MZ+CV
RELB	1	1	1	Shared in all three states	PV+MZ+CV
REST	1	1	1	Shared in all three states	PV+MZ+CV
RFX1	1	1	1	Shared in all three states	PV+MZ+CV
RFX7	1	1	1	Shared in all three states	PV+MZ+CV
RORA	1	1	1	Shared in all three states	PV+MZ+CV
RORB	1	1	1	Shared in all three states	PV+MZ+CV
RORC	1	1	1	Shared in all three states	PV+MZ+CV
RREB1	1	1	1	Shared in all three states	PV+MZ+CV
RXRA	1	1	1	Shared in all three states	PV+MZ+CV
RXRB	1	1	1	Shared in all three states	PV+MZ+CV
SMAD2	1	1	1	Shared in all three states	PV+MZ+CV
SMAD3	1	1	1	Shared in all three states	PV+MZ+CV
SMAD4	1	1	1	Shared in all three states	PV+MZ+CV
SMAD5	1	1	1	Shared in all three states	PV+MZ+CV
SNAI2	1	1	1	Shared in all three states	PV+MZ+CV
SP1	1	1	1	Shared in all three states	PV+MZ+CV
SP3	1	1	1	Shared in all three states	PV+MZ+CV
SREBF1	1	1	1	Shared in all three states	PV+MZ+CV
SREBF2	1	1	1	Shared in all three states	PV+MZ+CV
SRF	1	1	1	Shared in all three states	PV+MZ+CV
STAT1	1	1	1	Shared in all three states	PV+MZ+CV
STAT2	1	1	1	Shared in all three states	PV+MZ+CV
STAT3	1	1	1	Shared in all three states	PV+MZ+CV
STAT5A	1	1	1	Shared in all three states	PV+MZ+CV
STAT5B	1	1	1	Shared in all three states	PV+MZ+CV
STAT6	1	1	1	Shared in all three states	PV+MZ+CV
TCF12	1	1	1	Shared in all three states	PV+MZ+CV
TCF3	1	1	1	Shared in all three states	PV+MZ+CV
TCF7L2	1	1	1	Shared in all three states	PV+MZ+CV
TEAD1	1	1	1	Shared in all three states	PV+MZ+CV
TEAD3	1	1	1	Shared in all three states	PV+MZ+CV
TEF	1	1	1	Shared in all three states	PV+MZ+CV
TFCP2	1	1	1	Shared in all three states	PV+MZ+CV
TFDP1	1	1	1	Shared in all three states	PV+MZ+CV
TFEB	1	1	1	Shared in all three states	PV+MZ+CV
TGIF1	1	1	1	Shared in all three states	PV+MZ+CV
THAP1	1	1	1	Shared in all three states	PV+MZ+CV
THAP11	1	1	1	Shared in all three states	PV+MZ+CV
THRA	1	1	1	Shared in all three states	PV+MZ+CV
THRB	1	1	1	Shared in all three states	PV+MZ+CV
USF2	1	1	1	Shared in all three states	PV+MZ+CV
VEZF1	1	1	1	Shared in all three states	PV+MZ+CV
XBP1	1	1	1	Shared in all three states	PV+MZ+CV
YY1	1	1	1	Shared in all three states	PV+MZ+CV
ZBTB11	1	1	1	Shared in all three states	PV+MZ+CV
ZBTB17	1	1	1	Shared in all three states	PV+MZ+CV
ZBTB24	1	1	1	Shared in all three states	PV+MZ+CV
ZBTB6	1	1	1	Shared in all three states	PV+MZ+CV
ZBTB7A	1	1	1	Shared in all three states	PV+MZ+CV
ZBTB7B	1	1	1	Shared in all three states	PV+MZ+CV
ZBTB7C	1	1	1	Shared in all three states	PV+MZ+CV
ZEB1	1	1	1	Shared in all three states	PV+MZ+CV
ZFP961	1	1	1	Shared in all three states	PV+MZ+CV
ZKSCAN1	1	1	1	Shared in all three states	PV+MZ+CV
ZKSCAN5	1	1	1	Shared in all three states	PV+MZ+CV
ZSCAN21	1	1	1	Shared in all three states	PV+MZ+CV
BACH2	0	1	1	Present in two states	MZ+CV
CDX1	0	1	1	Present in two states	MZ+CV
DBP	1	0	1	Present in two states	PV+CV
FOXA1	0	1	1	Present in two states	MZ+CV
FOXJ2	0	1	1	Present in two states	MZ+CV
MAFK	1	1	0	Present in two states	PV+MZ
NFATC1	1	0	1	Present in two states	PV+CV
NFE2	1	1	0	Present in two states	PV+MZ
NR1D2	0	1	1	Present in two states	MZ+CV
OLIG1	0	1	1	Present in two states	MZ+CV
PPARD	0	1	1	Present in two states	MZ+CV
PPARG	0	1	1	Present in two states	MZ+CV
PRDM9	0	1	1	Present in two states	MZ+CV
RFX3	0	1	1	Present in two states	MZ+CV
SOX12	1	1	0	Present in two states	PV+MZ
TBX3	0	1	1	Present in two states	MZ+CV
TCF7L1	1	1	0	Present in two states	PV+MZ
ZBTB18	0	1	1	Present in two states	MZ+CV
ZBTB26	0	1	1	Present in two states	MZ+CV
ZBTB32	1	0	1	Present in two states	PV+CV
BHLHA15	1	0	0	State-specific	PV
CREB3L1	0	0	1	State-specific	CV
E2F2	0	0	1	State-specific	CV
KLF11	0	1	0	State-specific	MZ
KLF2	0	1	0	State-specific	MZ
MYBL1	0	1	0	State-specific	MZ
NFIA	1	0	0	State-specific	PV
NPAS2	0	1	0	State-specific	MZ
NR4A2	0	0	1	State-specific	CV
PATZ1	0	1	0	State-specific	MZ
PBX3	0	0	1	State-specific	CV
PRDM15	0	1	0	State-specific	MZ
RFX5	0	1	0	State-specific	MZ
SOX13	0	0	1	State-specific	CV
TCF7	0	0	1	State-specific	CV
VDR	0	0	1	State-specific	CV
ZBED4	0	0	1	State-specific	CV
ZBTB14	1	0	0	State-specific	PV
ZFP335	0	0	1	State-specific	CV

### Sheet: neighborhood similarity
crTF	Neighborhood similarity score (NSS)
ZBTB17	0.925
HNF4A	0.901515
MAZ	0.89083
KLF15	0.889286
SP3	0.88601
SP1	0.872054
KLF10	0.869565
KLF7	0.869565
CTCF	0.85098
REST	0.847826
KLF13	0.844037
NFYC	0.843137
EGR1	0.842294
E2F6	0.840764
KLF9	0.837121
ETS2	0.834711
RXRA	0.832117
USF2	0.832
ZBTB7A	0.829384
NR4A1	0.827586
E2F3	0.822222
CREM	0.819048
TCF3	0.815603
KLF1	0.813869
KLF12	0.812207
NR2C2	0.810811
RXRB	0.808943
MGA	0.807229
PPARA	0.806202
ZBTB7B	0.801242
RARA	0.798507
NFKB2	0.795918
ARNT	0.792453
ATF4	0.790576
NRF1	0.786517
MEF2D	0.784431
NR2F6	0.784314
ESR1	0.783654
ESRRA	0.782609
THRA	0.78022
MXI1	0.778195
CEBPB	0.775862
MITF	0.774359
BHLHE40	0.773585
SMAD5	0.773438
RREB1	0.773381
THAP1	0.773148
KLF3	0.772532
E2F1	0.772358
NFIC	0.771552
NR1I2	0.771242
NR1H4	0.768519
THAP11	0.767717
GABPA	0.767068
STAT3	0.766917
RFX1	0.766393
RELB	0.765363
IRF6	0.763889
NR1H2	0.761905
THRB	0.761506
HMGA1	0.758333
YY1	0.757576
NFIB	0.757576
ZBTB24	0.755274
ELK4	0.751553
PKNOX1	0.751092
CLOCK	0.75
BACH1	0.75
NR6A1	0.75
MAFG	0.75
ZBTB6	0.748503
ZBTB11	0.747368
HINFP	0.743316
E2F4	0.742105
ATF1	0.741935
CTCFL	0.740566
VEZF1	0.739535
RORA	0.736607
HNF1A	0.733645
NFYB	0.732955
JUND	0.732057
HES6	0.731034
RELA	0.726257
NFIX	0.725664
ELF1	0.725664
MAFF	0.721973
HIF1A	0.719298
TFEB	0.716981
NR5A2	0.715953
TGIF1	0.712644
FOS	0.712
SMAD2	0.711712
SREBF2	0.710059
SREBF1	0.709184
MLXIPL	0.709091
ZKSCAN5	0.707113
SRF	0.705882
JUNB	0.703846
JUN	0.7
NFE2L2	0.699507
ETV6	0.699187
TEAD3	0.698925
ZEB1	0.697917
FOXA2	0.697872
NFKB1	0.697842
ATF7	0.695652
MTF1	0.695122
EBF1	0.693122
IRF1	0.692946
POU2F1	0.691057
FOXP1	0.690141
ATF3	0.689873
HSF2	0.689119
TCF7L2	0.688312
NR3C1	0.687225
RFX7	0.68595
BCL6	0.685446
TCF12	0.682292
FOXK2	0.681818
PBX2	0.675676
TFCP2	0.674419
ZFP961	0.674419
ZSCAN21	0.674157
MNT	0.672316
SNAI2	0.671569
ONECUT2	0.671533
HLF	0.668342
STAT2	0.667939
HSF1	0.666667
IRF2	0.666667
NR1H3	0.666667
HES1	0.663507
FOXK1	0.661905
FOXO3	0.658537
IRF7	0.657343
ARID5A	0.65625
STAT1	0.655172
TFDP1	0.655172
SMAD4	0.654867
RORC	0.65035
SMAD3	0.649635
NR2C1	0.649123
TEAD1	0.648276
IRF3	0.647799
E2F8	0.645963
STAT5B	0.640693
NFATC3	0.64
NFIL3	0.639098
MLX	0.638037
KLF6	0.636816
RORB	0.631579
BHLHE41	0.631148
CREB3	0.626087
CEBPA	0.625
EPAS1	0.622047
CREB3L2	0.617391
STAT5A	0.607595
ARNTL	0.605769
XBP1	0.60274
ELF2	0.601266
TEF	0.594595
ONECUT1	0.576471
ZKSCAN1	0.568182
MAFB	0.566176
ZBTB7C	0.558824
HIC2	0.554839
CEBPG	0.549669
PROX1	0.546667
IRF8	0.541176
IRF5	0.539326
REL	0.539007
NFAT5	0.53719
GMEB2	0.522222
MEF2A	0.519685
STAT6	0.509804
HMBOX1	0.5
FOXN3	0.468085
PBX1	0.466102
GATA6	0.460317
GMEB1	0.355932
