## Supplemental Table S7 for "An invariant network architecture with broadly expressed regulators distinguishes cell-type from cell-state identity *in situ*"

### Sheet: Summary
Hepatocyte state	Total crTF	Core crTFs	Peripheral crTFs	Core→core edges	Core→periphery edges	Periphery→core edges	Periphery→periphery edges
PV	190	81	109	4528	4459	2581	2267
MZ	204	98	106	7183	5749	3651	2542
CV	205	93	112	6253	5936	3302	2666

### Sheet: Core-periphery assignments
Hepatocyte state	crTF gene symbol	Core/periphery classification
PV	BHLHA15	Core
PV	MAFF	Core
PV	KLF10	Core
PV	MAZ	Core
PV	IRF1	Core
PV	STAT5A	Core
PV	E2F1	Core
PV	TCF3	Core
PV	NR2C2	Core
PV	FOXK1	Core
PV	NR1H2	Core
PV	THAP11	Core
PV	SMAD2	Core
PV	ATF4	Core
PV	E2F4	Core
PV	NFIC	Core
PV	RXRA	Core
PV	EGR1	Core
PV	THAP1	Core
PV	YY1	Core
PV	TCF7L2	Core
PV	E2F3	Core
PV	NRF1	Core
PV	MAFG	Core
PV	JUNB	Core
PV	NR2F6	Core
PV	RARA	Core
PV	MITF	Core
PV	BACH1	Core
PV	BHLHE40	Core
PV	THRA	Core
PV	NR4A1	Core
PV	ZBTB7A	Core
PV	CTCFL	Core
PV	MAFK	Core
PV	FOXA2	Core
PV	KLF15	Core
PV	KLF3	Core
PV	RREB1	Core
PV	RORA	Core
PV	ESR1	Core
PV	KLF1	Core
PV	HES1	Core
PV	KLF12	Core
PV	SP1	Core
PV	NR3C1	Core
PV	MXI1	Core
PV	JUND	Core
PV	KLF7	Core
PV	RXRB	Core
PV	NFE2L2	Core
PV	ZKSCAN5	Core
PV	NFIX	Core
PV	NFYC	Core
PV	KLF9	Core
PV	BCL6	Core
PV	HNF1A	Core
PV	HNF4A	Core
PV	THRB	Core
PV	FOXP1	Core
PV	VEZF1	Core
PV	STAT3	Core
PV	ZBTB11	Core
PV	CTCF	Core
PV	STAT5B	Core
PV	REST	Core
PV	NR1H4	Core
PV	ELF1	Core
PV	NR5A2	Core
PV	SP3	Core
PV	GABPA	Core
PV	ZBTB24	Core
PV	USF2	Core
PV	ESRRA	Core
PV	HSF1	Core
PV	NR6A1	Core
PV	RFX1	Core
PV	KLF13	Core
PV	STAT2	Core
PV	PKNOX1	Core
PV	ZBTB14	Core
PV	ELK4	Periphery
PV	NR2C1	Periphery
PV	BHLHE41	Periphery
PV	CLOCK	Periphery
PV	ARID5A	Periphery
PV	MNT	Periphery
PV	RORB	Periphery
PV	MEF2D	Periphery
PV	TCF7L1	Periphery
PV	FOS	Periphery
PV	ATF7	Periphery
PV	TFDP1	Periphery
PV	EPAS1	Periphery
PV	ATF3	Periphery
PV	PROX1	Periphery
PV	STAT6	Periphery
PV	NFYB	Periphery
PV	HIF1A	Periphery
PV	SMAD4	Periphery
PV	NFATC1	Periphery
PV	CREB3	Periphery
PV	GATA6	Periphery
PV	ELF2	Periphery
PV	POU2F1	Periphery
PV	PPARA	Periphery
PV	TFEB	Periphery
PV	CEBPB	Periphery
PV	TEAD3	Periphery
PV	MLX	Periphery
PV	RELB	Periphery
PV	EBF1	Periphery
PV	ETS2	Periphery
PV	ONECUT1	Periphery
PV	IRF5	Periphery
PV	TGIF1	Periphery
PV	HMBOX1	Periphery
PV	TFCP2	Periphery
PV	GMEB1	Periphery
PV	TCF12	Periphery
PV	NR1H3	Periphery
PV	RFX7	Periphery
PV	NFKB1	Periphery
PV	ZBTB6	Periphery
PV	ONECUT2	Periphery
PV	IRF6	Periphery
PV	CREM	Periphery
PV	HLF	Periphery
PV	HSF2	Periphery
PV	CEBPA	Periphery
PV	FOXO3	Periphery
PV	MTF1	Periphery
PV	ZBTB7C	Periphery
PV	FOXK2	Periphery
PV	HMGA1	Periphery
PV	IRF8	Periphery
PV	HES6	Periphery
PV	IRF2	Periphery
PV	STAT1	Periphery
PV	PBX2	Periphery
PV	MGA	Periphery
PV	SREBF1	Periphery
PV	ZBTB32	Periphery
PV	TEAD1	Periphery
PV	NFAT5	Periphery
PV	ARNTL	Periphery
PV	XBP1	Periphery
PV	CREB3L2	Periphery
PV	ETV6	Periphery
PV	HINFP	Periphery
PV	MLXIPL	Periphery
PV	NFATC3	Periphery
PV	E2F8	Periphery
PV	GMEB2	Periphery
PV	ZKSCAN1	Periphery
PV	NFIA	Periphery
PV	RORC	Periphery
PV	PBX1	Periphery
PV	ZFP961	Periphery
PV	NR1I2	Periphery
PV	TEF	Periphery
PV	KLF6	Periphery
PV	ZBTB7B	Periphery
PV	FOXN3	Periphery
PV	NFIL3	Periphery
PV	HIC2	Periphery
PV	MAFB	Periphery
PV	RELA	Periphery
PV	SRF	Periphery
PV	SNAI2	Periphery
PV	ARNT	Periphery
PV	SMAD5	Periphery
PV	SOX12	Periphery
PV	NFKB2	Periphery
PV	ZSCAN21	Periphery
PV	SREBF2	Periphery
PV	CEBPG	Periphery
PV	E2F6	Periphery
PV	DBP	Periphery
PV	SMAD3	Periphery
PV	NFIB	Periphery
PV	IRF7	Periphery
PV	REL	Periphery
PV	IRF3	Periphery
PV	ZBTB17	Periphery
PV	MEF2A	Periphery
PV	ZEB1	Periphery
PV	JUN	Periphery
PV	ATF1	Periphery
PV	NFE2	Periphery
MZ	MAFF	Core
MZ	KLF10	Core
MZ	MAZ	Core
MZ	IRF1	Core
MZ	STAT5A	Core
MZ	TCF3	Core
MZ	E2F1	Core
MZ	NR2C2	Core
MZ	FOXK1	Core
MZ	NR1H2	Core
MZ	THAP11	Core
MZ	SMAD2	Core
MZ	ATF4	Core
MZ	E2F4	Core
MZ	NFIC	Core
MZ	PRDM9	Core
MZ	RXRA	Core
MZ	EGR1	Core
MZ	STAT6	Core
MZ	THAP1	Core
MZ	YY1	Core
MZ	TCF7L2	Core
MZ	E2F3	Core
MZ	MAFG	Core
MZ	JUNB	Core
MZ	NR2F6	Core
MZ	RARA	Core
MZ	MITF	Core
MZ	BACH1	Core
MZ	BHLHE40	Core
MZ	RELB	Core
MZ	THRA	Core
MZ	NR4A1	Core
MZ	ZBTB7A	Core
MZ	TCF12	Core
MZ	CTCFL	Core
MZ	PPARD	Core
MZ	MAFK	Core
MZ	FOXA2	Core
MZ	KLF15	Core
MZ	KLF3	Core
MZ	PRDM15	Core
MZ	RREB1	Core
MZ	HLF	Core
MZ	HSF2	Core
MZ	RORA	Core
MZ	ESR1	Core
MZ	KLF1	Core
MZ	FOXK2	Core
MZ	HES1	Core
MZ	PATZ1	Core
MZ	KLF12	Core
MZ	SP1	Core
MZ	IRF2	Core
MZ	NR3C1	Core
MZ	MXI1	Core
MZ	JUND	Core
MZ	KLF7	Core
MZ	STAT1	Core
MZ	RXRB	Core
MZ	NFE2L2	Core
MZ	ZKSCAN5	Core
MZ	SREBF1	Core
MZ	NFIX	Core
MZ	RFX3	Core
MZ	HINFP	Core
MZ	NFYC	Core
MZ	NFATC3	Core
MZ	KLF9	Core
MZ	BCL6	Core
MZ	HNF1A	Core
MZ	HNF4A	Core
MZ	THRB	Core
MZ	FOXP1	Core
MZ	VEZF1	Core
MZ	STAT3	Core
MZ	ZBTB11	Core
MZ	CTCF	Core
MZ	STAT5B	Core
MZ	REST	Core
MZ	NR1H4	Core
MZ	ELF1	Core
MZ	NR5A2	Core
MZ	SP3	Core
MZ	RELA	Core
MZ	GABPA	Core
MZ	ZBTB24	Core
MZ	USF2	Core
MZ	SNAI2	Core
MZ	ESRRA	Core
MZ	HSF1	Core
MZ	RFX5	Core
MZ	KLF11	Core
MZ	RFX1	Core
MZ	KLF13	Core
MZ	ZEB1	Core
MZ	STAT2	Core
MZ	PKNOX1	Core
MZ	ELK4	Periphery
MZ	NR2C1	Periphery
MZ	ARID5A	Periphery
MZ	CLOCK	Periphery
MZ	BHLHE41	Periphery
MZ	MNT	Periphery
MZ	RORB	Periphery
MZ	MEF2D	Periphery
MZ	TCF7L1	Periphery
MZ	NR1D2	Periphery
MZ	FOS	Periphery
MZ	ATF7	Periphery
MZ	TFDP1	Periphery
MZ	EPAS1	Periphery
MZ	KLF2	Periphery
MZ	FOXJ2	Periphery
MZ	ATF3	Periphery
MZ	PROX1	Periphery
MZ	FOXA1	Periphery
MZ	NFYB	Periphery
MZ	HIF1A	Periphery
MZ	SMAD4	Periphery
MZ	CREB3	Periphery
MZ	GATA6	Periphery
MZ	ELF2	Periphery
MZ	NRF1	Periphery
MZ	POU2F1	Periphery
MZ	PPARA	Periphery
MZ	TFEB	Periphery
MZ	ZBTB18	Periphery
MZ	PPARG	Periphery
MZ	CEBPB	Periphery
MZ	TEAD3	Periphery
MZ	MLX	Periphery
MZ	EBF1	Periphery
MZ	ETS2	Periphery
MZ	ONECUT1	Periphery
MZ	IRF5	Periphery
MZ	TGIF1	Periphery
MZ	HMBOX1	Periphery
MZ	TFCP2	Periphery
MZ	GMEB1	Periphery
MZ	NR1H3	Periphery
MZ	ZBTB26	Periphery
MZ	RFX7	Periphery
MZ	CDX1	Periphery
MZ	ZBTB6	Periphery
MZ	NFKB1	Periphery
MZ	ONECUT2	Periphery
MZ	IRF6	Periphery
MZ	CREM	Periphery
MZ	TBX3	Periphery
MZ	CEBPA	Periphery
MZ	FOXO3	Periphery
MZ	MTF1	Periphery
MZ	ZBTB7C	Periphery
MZ	HMGA1	Periphery
MZ	IRF8	Periphery
MZ	HES6	Periphery
MZ	PBX2	Periphery
MZ	MGA	Periphery
MZ	TEAD1	Periphery
MZ	NFAT5	Periphery
MZ	CREB3L2	Periphery
MZ	ARNTL	Periphery
MZ	XBP1	Periphery
MZ	ETV6	Periphery
MZ	MLXIPL	Periphery
MZ	E2F8	Periphery
MZ	GMEB2	Periphery
MZ	ZKSCAN1	Periphery
MZ	NPAS2	Periphery
MZ	RORC	Periphery
MZ	PBX1	Periphery
MZ	ZFP961	Periphery
MZ	MYBL1	Periphery
MZ	NR1I2	Periphery
MZ	TEF	Periphery
MZ	KLF6	Periphery
MZ	ZBTB7B	Periphery
MZ	FOXN3	Periphery
MZ	NFIL3	Periphery
MZ	HIC2	Periphery
MZ	MAFB	Periphery
MZ	SRF	Periphery
MZ	ARNT	Periphery
MZ	BACH2	Periphery
MZ	SMAD5	Periphery
MZ	NFKB2	Periphery
MZ	SOX12	Periphery
MZ	NR6A1	Periphery
MZ	ZSCAN21	Periphery
MZ	SREBF2	Periphery
MZ	CEBPG	Periphery
MZ	E2F6	Periphery
MZ	SMAD3	Periphery
MZ	NFIB	Periphery
MZ	IRF7	Periphery
MZ	REL	Periphery
MZ	IRF3	Periphery
MZ	ZBTB17	Periphery
MZ	MEF2A	Periphery
MZ	OLIG1	Periphery
MZ	JUN	Periphery
MZ	ATF1	Periphery
MZ	NFE2	Periphery
CV	MAFF	Core
CV	KLF10	Core
CV	MAZ	Core
CV	IRF1	Core
CV	STAT5A	Core
CV	TCF3	Core
CV	E2F1	Core
CV	NR2C2	Core
CV	FOXK1	Core
CV	NR1H2	Core
CV	THAP11	Core
CV	SMAD2	Core
CV	ATF4	Core
CV	ZFP335	Core
CV	NFIC	Core
CV	PRDM9	Core
CV	RXRA	Core
CV	EGR1	Core
CV	THAP1	Core
CV	YY1	Core
CV	TCF7L2	Core
CV	E2F3	Core
CV	MAFG	Core
CV	VDR	Core
CV	JUNB	Core
CV	NR2F6	Core
CV	RARA	Core
CV	MITF	Core
CV	BACH1	Core
CV	PPARG	Core
CV	BHLHE40	Core
CV	EBF1	Core
CV	THRA	Core
CV	NR4A1	Core
CV	ZBTB7A	Core
CV	TCF12	Core
CV	CTCFL	Core
CV	PPARD	Core
CV	FOXA2	Core
CV	KLF15	Core
CV	KLF3	Core
CV	RREB1	Core
CV	HLF	Core
CV	HSF2	Core
CV	RORA	Core
CV	ESR1	Core
CV	KLF1	Core
CV	FOXK2	Core
CV	HES1	Core
CV	KLF12	Core
CV	SP1	Core
CV	NR3C1	Core
CV	MXI1	Core
CV	JUND	Core
CV	KLF7	Core
CV	STAT1	Core
CV	RXRB	Core
CV	NFE2L2	Core
CV	ZKSCAN5	Core
CV	SREBF1	Core
CV	NFIX	Core
CV	RFX3	Core
CV	NFYC	Core
CV	KLF9	Core
CV	BCL6	Core
CV	HNF1A	Core
CV	HNF4A	Core
CV	THRB	Core
CV	TCF7	Core
CV	FOXP1	Core
CV	ZBED4	Core
CV	VEZF1	Core
CV	STAT3	Core
CV	CTCF	Core
CV	KLF6	Core
CV	STAT5B	Core
CV	REST	Core
CV	NR1H4	Core
CV	ELF1	Core
CV	NR5A2	Core
CV	SP3	Core
CV	GABPA	Core
CV	ZBTB24	Core
CV	USF2	Core
CV	SNAI2	Core
CV	ESRRA	Core
CV	HSF1	Core
CV	BACH2	Core
CV	NR6A1	Core
CV	RFX1	Core
CV	KLF13	Core
CV	STAT2	Core
CV	PKNOX1	Core
CV	ELK4	Periphery
CV	NR2C1	Periphery
CV	BHLHE41	Periphery
CV	CLOCK	Periphery
CV	ARID5A	Periphery
CV	MNT	Periphery
CV	RORB	Periphery
CV	MEF2D	Periphery
CV	NR1D2	Periphery
CV	FOS	Periphery
CV	ATF7	Periphery
CV	TFDP1	Periphery
CV	PBX3	Periphery
CV	EPAS1	Periphery
CV	E2F4	Periphery
CV	FOXJ2	Periphery
CV	ATF3	Periphery
CV	PROX1	Periphery
CV	FOXA1	Periphery
CV	STAT6	Periphery
CV	NFYB	Periphery
CV	HIF1A	Periphery
CV	SMAD4	Periphery
CV	NFATC1	Periphery
CV	CREB3	Periphery
CV	GATA6	Periphery
CV	ELF2	Periphery
CV	NRF1	Periphery
CV	POU2F1	Periphery
CV	PPARA	Periphery
CV	TFEB	Periphery
CV	ZBTB18	Periphery
CV	CEBPB	Periphery
CV	TEAD3	Periphery
CV	MLX	Periphery
CV	RELB	Periphery
CV	ETS2	Periphery
CV	ONECUT1	Periphery
CV	IRF5	Periphery
CV	TGIF1	Periphery
CV	HMBOX1	Periphery
CV	TFCP2	Periphery
CV	GMEB1	Periphery
CV	NR1H3	Periphery
CV	ZBTB26	Periphery
CV	RFX7	Periphery
CV	CDX1	Periphery
CV	ZBTB6	Periphery
CV	NFKB1	Periphery
CV	ONECUT2	Periphery
CV	IRF6	Periphery
CV	CREM	Periphery
CV	TBX3	Periphery
CV	CEBPA	Periphery
CV	FOXO3	Periphery
CV	MTF1	Periphery
CV	ZBTB7C	Periphery
CV	CREB3L1	Periphery
CV	HMGA1	Periphery
CV	IRF8	Periphery
CV	HES6	Periphery
CV	IRF2	Periphery
CV	PBX2	Periphery
CV	MGA	Periphery
CV	ZBTB32	Periphery
CV	TEAD1	Periphery
CV	NFAT5	Periphery
CV	XBP1	Periphery
CV	ARNTL	Periphery
CV	CREB3L2	Periphery
CV	ETV6	Periphery
CV	HINFP	Periphery
CV	MLXIPL	Periphery
CV	NFATC3	Periphery
CV	E2F8	Periphery
CV	NR4A2	Periphery
CV	GMEB2	Periphery
CV	ZKSCAN1	Periphery
CV	RORC	Periphery
CV	PBX1	Periphery
CV	ZFP961	Periphery
CV	ZBTB11	Periphery
CV	NR1I2	Periphery
CV	TEF	Periphery
CV	E2F2	Periphery
CV	ZBTB7B	Periphery
CV	FOXN3	Periphery
CV	HIC2	Periphery
CV	NFIL3	Periphery
CV	MAFB	Periphery
CV	RELA	Periphery
CV	SRF	Periphery
CV	ARNT	Periphery
CV	NFKB2	Periphery
CV	SMAD5	Periphery
CV	ZSCAN21	Periphery
CV	SREBF2	Periphery
CV	CEBPG	Periphery
CV	E2F6	Periphery
CV	DBP	Periphery
CV	SMAD3	Periphery
CV	NFIB	Periphery
CV	IRF7	Periphery
CV	REL	Periphery
CV	IRF3	Periphery
CV	ZBTB17	Periphery
CV	MEF2A	Periphery
CV	ZEB1	Periphery
CV	OLIG1	Periphery
CV	JUN	Periphery
CV	SOX13	Periphery
CV	ATF1	Periphery

### Sheet: Shared crTF comparison
crTF	PV class	MZ class	CV class	Number of states present
ARID5A	Periphery	Periphery	Periphery	3
ARNT	Periphery	Periphery	Periphery	3
ARNTL	Periphery	Periphery	Periphery	3
ATF1	Periphery	Periphery	Periphery	3
ATF3	Periphery	Periphery	Periphery	3
ATF4	Core	Core	Core	3
ATF7	Periphery	Periphery	Periphery	3
BACH1	Core	Core	Core	3
BCL6	Core	Core	Core	3
BHLHE40	Core	Core	Core	3
BHLHE41	Periphery	Periphery	Periphery	3
CEBPA	Periphery	Periphery	Periphery	3
CEBPB	Periphery	Periphery	Periphery	3
CEBPG	Periphery	Periphery	Periphery	3
CLOCK	Periphery	Periphery	Periphery	3
CREB3	Periphery	Periphery	Periphery	3
CREB3L2	Periphery	Periphery	Periphery	3
CREM	Periphery	Periphery	Periphery	3
CTCF	Core	Core	Core	3
CTCFL	Core	Core	Core	3
E2F1	Core	Core	Core	3
E2F3	Core	Core	Core	3
E2F4	Core	Core	Periphery	3
E2F6	Periphery	Periphery	Periphery	3
E2F8	Periphery	Periphery	Periphery	3
EBF1	Periphery	Periphery	Core	3
EGR1	Core	Core	Core	3
ELF1	Core	Core	Core	3
ELF2	Periphery	Periphery	Periphery	3
ELK4	Periphery	Periphery	Periphery	3
EPAS1	Periphery	Periphery	Periphery	3
ESR1	Core	Core	Core	3
ESRRA	Core	Core	Core	3
ETS2	Periphery	Periphery	Periphery	3
ETV6	Periphery	Periphery	Periphery	3
FOS	Periphery	Periphery	Periphery	3
FOXA2	Core	Core	Core	3
FOXK1	Core	Core	Core	3
FOXK2	Periphery	Core	Core	3
FOXN3	Periphery	Periphery	Periphery	3
FOXO3	Periphery	Periphery	Periphery	3
FOXP1	Core	Core	Core	3
GABPA	Core	Core	Core	3
GATA6	Periphery	Periphery	Periphery	3
GMEB1	Periphery	Periphery	Periphery	3
GMEB2	Periphery	Periphery	Periphery	3
HES1	Core	Core	Core	3
HES6	Periphery	Periphery	Periphery	3
HIC2	Periphery	Periphery	Periphery	3
HIF1A	Periphery	Periphery	Periphery	3
HINFP	Periphery	Core	Periphery	3
HLF	Periphery	Core	Core	3
HMBOX1	Periphery	Periphery	Periphery	3
HMGA1	Periphery	Periphery	Periphery	3
HNF1A	Core	Core	Core	3
HNF4A	Core	Core	Core	3
HSF1	Core	Core	Core	3
HSF2	Periphery	Core	Core	3
IRF1	Core	Core	Core	3
IRF2	Periphery	Core	Periphery	3
IRF3	Periphery	Periphery	Periphery	3
IRF5	Periphery	Periphery	Periphery	3
IRF6	Periphery	Periphery	Periphery	3
IRF7	Periphery	Periphery	Periphery	3
IRF8	Periphery	Periphery	Periphery	3
JUN	Periphery	Periphery	Periphery	3
JUNB	Core	Core	Core	3
JUND	Core	Core	Core	3
KLF1	Core	Core	Core	3
KLF10	Core	Core	Core	3
KLF12	Core	Core	Core	3
KLF13	Core	Core	Core	3
KLF15	Core	Core	Core	3
KLF3	Core	Core	Core	3
KLF6	Periphery	Periphery	Core	3
KLF7	Core	Core	Core	3
KLF9	Core	Core	Core	3
MAFB	Periphery	Periphery	Periphery	3
MAFF	Core	Core	Core	3
MAFG	Core	Core	Core	3
MAZ	Core	Core	Core	3
MEF2A	Periphery	Periphery	Periphery	3
MEF2D	Periphery	Periphery	Periphery	3
MGA	Periphery	Periphery	Periphery	3
MITF	Core	Core	Core	3
MLX	Periphery	Periphery	Periphery	3
MLXIPL	Periphery	Periphery	Periphery	3
MNT	Periphery	Periphery	Periphery	3
MTF1	Periphery	Periphery	Periphery	3
MXI1	Core	Core	Core	3
NFAT5	Periphery	Periphery	Periphery	3
NFATC3	Periphery	Core	Periphery	3
NFE2L2	Core	Core	Core	3
NFIB	Periphery	Periphery	Periphery	3
NFIC	Core	Core	Core	3
NFIL3	Periphery	Periphery	Periphery	3
NFIX	Core	Core	Core	3
NFKB1	Periphery	Periphery	Periphery	3
NFKB2	Periphery	Periphery	Periphery	3
NFYB	Periphery	Periphery	Periphery	3
NFYC	Core	Core	Core	3
NR1H2	Core	Core	Core	3
NR1H3	Periphery	Periphery	Periphery	3
NR1H4	Core	Core	Core	3
NR1I2	Periphery	Periphery	Periphery	3
NR2C1	Periphery	Periphery	Periphery	3
NR2C2	Core	Core	Core	3
NR2F6	Core	Core	Core	3
NR3C1	Core	Core	Core	3
NR4A1	Core	Core	Core	3
NR5A2	Core	Core	Core	3
NR6A1	Core	Periphery	Core	3
NRF1	Core	Periphery	Periphery	3
ONECUT1	Periphery	Periphery	Periphery	3
ONECUT2	Periphery	Periphery	Periphery	3
PBX1	Periphery	Periphery	Periphery	3
PBX2	Periphery	Periphery	Periphery	3
PKNOX1	Core	Core	Core	3
POU2F1	Periphery	Periphery	Periphery	3
PPARA	Periphery	Periphery	Periphery	3
PROX1	Periphery	Periphery	Periphery	3
RARA	Core	Core	Core	3
REL	Periphery	Periphery	Periphery	3
RELA	Periphery	Core	Periphery	3
RELB	Periphery	Core	Periphery	3
REST	Core	Core	Core	3
RFX1	Core	Core	Core	3
RFX7	Periphery	Periphery	Periphery	3
RORA	Core	Core	Core	3
RORB	Periphery	Periphery	Periphery	3
RORC	Periphery	Periphery	Periphery	3
RREB1	Core	Core	Core	3
RXRA	Core	Core	Core	3
RXRB	Core	Core	Core	3
SMAD2	Core	Core	Core	3
SMAD3	Periphery	Periphery	Periphery	3
SMAD4	Periphery	Periphery	Periphery	3
SMAD5	Periphery	Periphery	Periphery	3
SNAI2	Periphery	Core	Core	3
SP1	Core	Core	Core	3
SP3	Core	Core	Core	3
SREBF1	Periphery	Core	Core	3
SREBF2	Periphery	Periphery	Periphery	3
SRF	Periphery	Periphery	Periphery	3
STAT1	Periphery	Core	Core	3
STAT2	Core	Core	Core	3
STAT3	Core	Core	Core	3
STAT5A	Core	Core	Core	3
STAT5B	Core	Core	Core	3
STAT6	Periphery	Core	Periphery	3
TCF12	Periphery	Core	Core	3
TCF3	Core	Core	Core	3
TCF7L2	Core	Core	Core	3
TEAD1	Periphery	Periphery	Periphery	3
TEAD3	Periphery	Periphery	Periphery	3
TEF	Periphery	Periphery	Periphery	3
TFCP2	Periphery	Periphery	Periphery	3
TFDP1	Periphery	Periphery	Periphery	3
TFEB	Periphery	Periphery	Periphery	3
TGIF1	Periphery	Periphery	Periphery	3
THAP1	Core	Core	Core	3
THAP11	Core	Core	Core	3
THRA	Core	Core	Core	3
THRB	Core	Core	Core	3
USF2	Core	Core	Core	3
VEZF1	Core	Core	Core	3
XBP1	Periphery	Periphery	Periphery	3
YY1	Core	Core	Core	3
ZBTB11	Core	Core	Periphery	3
ZBTB17	Periphery	Periphery	Periphery	3
ZBTB24	Core	Core	Core	3
ZBTB6	Periphery	Periphery	Periphery	3
ZBTB7A	Core	Core	Core	3
ZBTB7B	Periphery	Periphery	Periphery	3
ZBTB7C	Periphery	Periphery	Periphery	3
ZEB1	Periphery	Core	Periphery	3
ZFP961	Periphery	Periphery	Periphery	3
ZKSCAN1	Periphery	Periphery	Periphery	3
ZKSCAN5	Core	Core	Core	3
ZSCAN21	Periphery	Periphery	Periphery	3
BACH2	Not detected	Periphery	Core	2
CDX1	Not detected	Periphery	Periphery	2
DBP	Periphery	Not detected	Periphery	2
FOXA1	Not detected	Periphery	Periphery	2
FOXJ2	Not detected	Periphery	Periphery	2
MAFK	Core	Core	Not detected	2
NFATC1	Periphery	Not detected	Periphery	2
NFE2	Periphery	Periphery	Not detected	2
NR1D2	Not detected	Periphery	Periphery	2
OLIG1	Not detected	Periphery	Periphery	2
PPARD	Not detected	Core	Core	2
PPARG	Not detected	Periphery	Core	2
PRDM9	Not detected	Core	Core	2
RFX3	Not detected	Core	Core	2
SOX12	Periphery	Periphery	Not detected	2
TBX3	Not detected	Periphery	Periphery	2
TCF7L1	Periphery	Periphery	Not detected	2
ZBTB18	Not detected	Periphery	Periphery	2
ZBTB26	Not detected	Periphery	Periphery	2
ZBTB32	Periphery	Not detected	Periphery	2
BHLHA15	Core	Not detected	Not detected	1
CREB3L1	Not detected	Not detected	Periphery	1
E2F2	Not detected	Not detected	Periphery	1
KLF11	Not detected	Core	Not detected	1
KLF2	Not detected	Periphery	Not detected	1
MYBL1	Not detected	Periphery	Not detected	1
NFIA	Periphery	Not detected	Not detected	1
NPAS2	Not detected	Periphery	Not detected	1
NR4A2	Not detected	Not detected	Periphery	1
PATZ1	Not detected	Core	Not detected	1
PBX3	Not detected	Not detected	Periphery	1
PRDM15	Not detected	Core	Not detected	1
RFX5	Not detected	Core	Not detected	1
SOX13	Not detected	Not detected	Periphery	1
TCF7	Not detected	Not detected	Core	1
VDR	Not detected	Not detected	Core	1
ZBED4	Not detected	Not detected	Core	1
ZBTB14	Core	Not detected	Not detected	1
ZFP335	Not detected	Not detected	Core	1
