## Supplemental Table S8 for "An invariant network architecture with broadly expressed regulators distinguishes cell-type from cell-state identity *in situ*"

### Sheet: Summary
Hepatocyte state	Top crTFs	Middle crTFs	Bottom crTFs	Total crTFs	Top (%)	Middle (%)	Bottom (%)
PV	36	107	47	190	18.9474	56.3158	24.7368
MZ	33	126	45	204	16.1765	61.7647	22.0588
CV	35	122	48	205	17.0732	59.5122	23.4146
Hierarchy score = (Out - In) / (Out + In).
Hierarchical levels: Top, score ≥ 0.33; Middle, -0.33 < score < 0.33; Bottom, score ≤ -0.33.
Metric	Count
Shared crTFs across PV, MZ, and CV	180
Conserved hierarchical level across all three states	160
Constitutive top	26
Constitutive middle	96
Constitutive bottom	38
Variable	20

### Sheet: PV
PV crTF	In-degree	Out-degree	Hierarchy score	Hierarchical level
EBF1	7	141	0.905405	Top
TCF12	9	139	0.878378	Top
E2F6	11	136	0.85034	Top
TCF7L1	9	83	0.804348	Top
SP3	22	166	0.765957	Top
KLF7	21	149	0.752941	Top
NFIA	8	50	0.724138	Top
REST	32	133	0.612121	Top
KLF12	39	151	0.589474	Top
TFDP1	15	58	0.589041	Top
RORB	16	61	0.584416	Top
NFIB	33	117	0.56	Top
TEAD1	27	91	0.542373	Top
FOXP1	40	130	0.529412	Top
FOS	24	76	0.52	Top
THRB	49	149	0.505051	Top
MEF2A	19	56	0.493333	Top
MAZ	55	162	0.493088	Top
ESR1	45	132	0.491525	Top
NFYB	38	110	0.486486	Top
NFKB1	30	85	0.478261	Top
THAP1	48	132	0.466667	Top
KLF10	62	169	0.463203	Top
ZEB1	43	114	0.452229	Top
STAT1	42	111	0.45098	Top
KLF6	44	115	0.446541	Top
GATA6	21	54	0.44	Top
KLF9	67	166	0.424893	Top
RREB1	70	163	0.399142	Top
NRF1	49	111	0.3875	Top
CTCF	72	162	0.384615	Top
IRF1	61	134	0.374359	Top
CREM	31	65	0.354167	Top
CTCFL	64	133	0.350254	Top
EGR1	85	173	0.341085	Top
IRF8	18	36	0.333333	Top
HNF4A	85	165	0.32	Middle
SP1	95	180	0.309091	Middle
CREB3L2	31	58	0.303371	Middle
NR2F6	76	142	0.302752	Middle
ELF1	64	118	0.296703	Middle
JUN	50	92	0.295775	Middle
KLF1	93	170	0.292776	Middle
ARNTL	27	49	0.289474	Middle
NR2C2	69	125	0.28866	Middle
NR5A2	73	132	0.287805	Middle
PBX2	41	72	0.274336	Middle
VEZF1	64	108	0.255814	Middle
NR6A1	60	101	0.254658	Middle
E2F3	75	126	0.253731	Middle
ZBTB6	52	86	0.246377	Middle
RXRA	92	151	0.242798	Middle
ZBTB24	76	122	0.232323	Middle
ELK4	53	84	0.226277	Middle
E2F4	65	100	0.212121	Middle
NFIC	79	114	0.181347	Middle
IRF3	48	66	0.157895	Middle
HNF1A	75	103	0.157303	Middle
ELF2	47	64	0.153153	Middle
KLF3	83	110	0.139896	Middle
GABPA	91	120	0.137441	Middle
KLF15	116	150	0.12782	Middle
NFE2L2	71	91	0.123457	Middle
ZBTB7C	30	38	0.117647	Middle
NFIX	93	114	0.101449	Middle
TCF3	114	139	0.0988142	Middle
E2F8	54	64	0.0847458	Middle
CEBPA	56	66	0.0819672	Middle
NR1H2	82	96	0.0786517	Middle
ATF3	56	65	0.0743802	Middle
PKNOX1	89	103	0.0729167	Middle
SREBF2	63	70	0.0526316	Middle
SNAI2	75	83	0.0506329	Middle
MITF	78	86	0.0487805	Middle
HIC2	49	54	0.0485437	Middle
NR3C1	89	96	0.0378378	Middle
MAFG	102	110	0.0377358	Middle
RXRB	104	112	0.037037	Middle
STAT6	77	82	0.0314465	Middle
PBX1	32	34	0.030303	Middle
JUND	82	86	0.0238095	Middle
NFAT5	37	38	0.0133333	Middle
YY1	87	88	0.00571429	Middle
HSF1	86	85	-0.00584795	Middle
SREBF1	77	76	-0.00653595	Middle
NFATC3	65	63	-0.015625	Middle
RORA	94	91	-0.0162162	Middle
THAP11	112	108	-0.0181818	Middle
TCF7L2	91	87	-0.0224719	Middle
IRF7	56	53	-0.0275229	Middle
MAFK	101	95	-0.0306122	Middle
ZBTB7A	98	92	-0.0315789	Middle
REL	47	44	-0.032967	Middle
BHLHA15	92	86	-0.0337079	Middle
XBP1	27	25	-0.0384615	Middle
CEBPG	53	49	-0.0392157	Middle
E2F1	112	103	-0.0418605	Middle
STAT3	119	109	-0.0438596	Middle
STAT2	113	103	-0.0462963	Middle
USF2	121	109	-0.0521739	Middle
ZKSCAN5	110	99	-0.0526316	Middle
BCL6	89	80	-0.0532544	Middle
HES1	92	81	-0.0635838	Middle
FOXK1	87	76	-0.0674847	Middle
CREB3	45	39	-0.0714286	Middle
MAFF	99	85	-0.076087	Middle
MXI1	122	102	-0.0892857	Middle
NFATC1	53	44	-0.0927835	Middle
IRF5	31	25	-0.107143	Middle
RORC	61	49	-0.109091	Middle
ZBTB11	91	73	-0.109756	Middle
FOXA2	103	82	-0.113514	Middle
NFYC	107	85	-0.114583	Middle
STAT5B	99	78	-0.118644	Middle
GMEB1	14	11	-0.12	Middle
THRA	134	103	-0.130802	Middle
JUNB	121	93	-0.130841	Middle
MAFB	51	39	-0.133333	Middle
RARA	136	102	-0.142857	Middle
ESRRA	139	100	-0.16318	Middle
ZFP961	57	41	-0.163265	Middle
NR1H4	105	75	-0.166667	Middle
RFX1	119	85	-0.166667	Middle
STAT5A	109	74	-0.191257	Middle
KLF13	119	79	-0.20202	Middle
SRF	85	56	-0.205674	Middle
POU2F1	58	38	-0.208333	Middle
ZBTB14	103	67	-0.211765	Middle
NR4A1	127	82	-0.215311	Middle
ETV6	67	43	-0.218182	Middle
NR1I2	78	50	-0.21875	Middle
BACH1	114	73	-0.219251	Middle
NFIL3	62	39	-0.227723	Middle
NFKB2	82	49	-0.251908	Middle
HLF	96	57	-0.254902	Middle
ONECUT1	73	43	-0.258621	Middle
FOXO3	76	44	-0.266667	Middle
SMAD2	111	62	-0.283237	Middle
HSF2	95	53	-0.283784	Middle
BHLHE41	52	29	-0.283951	Middle
CLOCK	55	30	-0.294118	Middle
IRF2	89	48	-0.29927	Middle
NR2C1	59	30	-0.325843	Middle
BHLHE40	120	59	-0.340782	Bottom
ETS2	78	37	-0.356522	Bottom
ATF7	69	32	-0.366337	Bottom
ATF4	111	51	-0.37037	Bottom
TGIF1	101	46	-0.37415	Bottom
RELB	109	49	-0.379747	Bottom
FOXK2	108	47	-0.393548	Bottom
TFCP2	49	21	-0.4	Bottom
MTF1	87	37	-0.403226	Bottom
MLX	92	38	-0.415385	Bottom
TEF	40	16	-0.428571	Bottom
MLXIPL	89	35	-0.435484	Bottom
CEBPB	102	40	-0.43662	Bottom
HMBOX1	29	11	-0.45	Bottom
TFEB	100	34	-0.492537	Bottom
HES6	96	31	-0.511811	Bottom
MNT	107	33	-0.528571	Bottom
ARID5A	52	16	-0.529412	Bottom
HINFP	119	36	-0.535484	Bottom
ZKSCAN1	68	18	-0.581395	Bottom
ZBTB7B	118	29	-0.605442	Bottom
HIF1A	112	26	-0.623188	Bottom
RELA	121	28	-0.624161	Bottom
NFE2	123	26	-0.651007	Bottom
MEF2D	124	25	-0.66443	Bottom
ONECUT2	82	16	-0.673469	Bottom
ZBTB32	103	20	-0.674797	Bottom
PROX1	44	8	-0.692308	Bottom
EPAS1	75	12	-0.724138	Bottom
IRF6	52	8	-0.733333	Bottom
SMAD3	89	11	-0.78	Bottom
SMAD5	108	13	-0.785124	Bottom
DBP	75	9	-0.785714	Bottom
SOX12	76	7	-0.831325	Bottom
RFX7	89	3	-0.934783	Bottom
ARNT	94	0	-1	Bottom
ATF1	49	0	-1	Bottom
FOXN3	25	0	-1	Bottom
GMEB2	50	0	-1	Bottom
HMGA1	102	0	-1	Bottom
MGA	72	0	-1	Bottom
NR1H3	16	0	-1	Bottom
PPARA	109	0	-1	Bottom
SMAD4	78	0	-1	Bottom
TEAD3	71	0	-1	Bottom
ZBTB17	119	0	-1	Bottom
ZSCAN21	68	0	-1	Bottom

### Sheet: MZ
MZ crTF	In-degree	Out-degree	Hierarchy score	Hierarchical level
E2F6	11	154	0.866667	Top
TCF7L1	13	106	0.781513	Top
SP3	26	184	0.752381	Top
EBF1	28	164	0.708333	Top
KLF2	34	159	0.647668	Top
KLF7	38	169	0.63285	Top
FOXA1	31	137	0.630952	Top
NFIB	35	139	0.597701	Top
REST	42	153	0.569231	Top
KLF12	49	173	0.558559	Top
FOS	30	103	0.548872	Top
TCF12	48	163	0.545024	Top
CTCFL	48	152	0.52	Top
KLF6	46	141	0.508021	Top
FOXP1	56	165	0.493213	Top
TEAD1	38	110	0.486486	Top
TFDP1	23	64	0.471264	Top
NFYB	54	137	0.434555	Top
MEF2A	35	88	0.430894	Top
MAZ	72	178	0.424	Top
NFKB1	43	104	0.414966	Top
STAT1	62	146	0.403846	Top
JUN	57	133	0.4	Top
ZEB1	62	144	0.398058	Top
NRF1	56	130	0.397849	Top
ESR1	69	160	0.39738	Top
KLF10	85	192	0.386282	Top
PATZ1	86	188	0.372263	Top
THAP1	74	156	0.356522	Top
IRF1	83	173	0.351562	Top
BACH2	61	125	0.344086	Top
THRB	85	174	0.343629	Top
CREM	37	74	0.333333	Top
KLF9	100	196	0.324324	Middle
PRDM9	102	195	0.313131	Middle
NR2F6	95	176	0.298893	Middle
NR6A1	65	120	0.297297	Middle
IRF8	25	46	0.295775	Middle
PBX2	56	101	0.286624	Middle
ZBTB26	65	116	0.281768	Middle
KLF1	107	190	0.279461	Middle
CTCF	104	184	0.277778	Middle
EGR1	109	191	0.273333	Middle
ARNTL	38	66	0.269231	Middle
ZBTB6	65	112	0.265537	Middle
IRF3	57	98	0.264516	Middle
RORB	45	77	0.262295	Middle
NR2C2	88	149	0.257384	Middle
GATA6	47	79	0.253968	Middle
HNF4A	108	181	0.252595	Middle
VEZF1	85	140	0.244444	Middle
KLF11	101	162	0.231939	Middle
SP1	123	197	0.23125	Middle
NR5A2	105	168	0.230769	Middle
RREB1	116	184	0.226667	Middle
PPARD	89	133	0.198198	Middle
E2F3	98	144	0.190083	Middle
RFX5	95	131	0.159292	Middle
ATF3	71	96	0.149701	Middle
RXRA	127	171	0.147651	Middle
ZBTB24	112	149	0.141762	Middle
NFIC	108	143	0.139442	Middle
ELF1	104	137	0.136929	Middle
ZBTB18	74	96	0.129412	Middle
ELK4	78	101	0.128492	Middle
NFIX	107	134	0.112033	Middle
KLF3	104	130	0.111111	Middle
YY1	88	110	0.111111	Middle
TCF3	137	171	0.11039	Middle
SREBF2	77	96	0.109827	Middle
NFE2L2	94	115	0.100478	Middle
CREB3L2	50	61	0.0990991	Middle
MITF	94	111	0.0829268	Middle
TBX3	80	94	0.0804598	Middle
SNAI2	95	111	0.0776699	Middle
STAT6	98	114	0.0754717	Middle
HNF1A	105	121	0.0707965	Middle
KLF15	146	167	0.0670927	Middle
RXRB	124	141	0.0641509	Middle
GABPA	127	144	0.0627306	Middle
MAFG	129	146	0.0618182	Middle
STAT2	121	136	0.0583658	Middle
RORC	70	78	0.0540541	Middle
PKNOX1	115	128	0.0534979	Middle
HSF1	108	120	0.0526316	Middle
JUND	102	113	0.0511628	Middle
BCL6	107	117	0.0446429	Middle
NR1H2	106	115	0.040724	Middle
PRDM15	96	103	0.0351759	Middle
RORA	118	123	0.0207469	Middle
MAFK	123	128	0.0199203	Middle
E2F4	99	103	0.019802	Middle
ZKSCAN5	113	117	0.0173913	Middle
FOXK1	102	104	0.00970874	Middle
HIC2	75	76	0.00662252	Middle
FOXA2	119	120	0.0041841	Middle
NR1D2	85	85	0	Middle
NR3C1	120	120	0	Middle
THAP11	139	136	-0.0109091	Middle
SREBF1	107	104	-0.014218	Middle
NFATC3	99	96	-0.0153846	Middle
STAT3	144	139	-0.0176678	Middle
JUNB	140	133	-0.025641	Middle
USF2	139	132	-0.0258303	Middle
TCF7L2	125	118	-0.0288066	Middle
MAFF	124	116	-0.0333333	Middle
ZBTB7A	121	113	-0.034188	Middle
NPAS2	45	42	-0.0344828	Middle
NFIL3	72	67	-0.0359712	Middle
ZBTB7C	56	52	-0.037037	Middle
ESRRA	157	143	-0.0466667	Middle
STAT5B	129	116	-0.0530612	Middle
CEBPA	96	86	-0.0549451	Middle
NFAT5	61	54	-0.0608696	Middle
XBP1	42	37	-0.0632911	Middle
RARA	158	137	-0.0711864	Middle
REL	75	64	-0.0791367	Middle
E2F1	136	116	-0.0793651	Middle
NFYC	121	102	-0.0852018	Middle
PPARG	101	85	-0.0860215	Middle
E2F8	95	79	-0.091954	Middle
THRA	165	133	-0.107383	Middle
MXI1	158	127	-0.108772	Middle
RFX1	145	116	-0.111111	Middle
CDX1	73	58	-0.114504	Middle
BACH1	140	110	-0.12	Middle
STAT5A	137	106	-0.127572	Middle
HES1	123	93	-0.138889	Middle
TEF	40	30	-0.142857	Middle
IRF7	83	62	-0.144828	Middle
ELF2	98	73	-0.146199	Middle
ZBTB11	115	85	-0.15	Middle
NR1H4	139	100	-0.16318	Middle
HSF2	118	84	-0.168317	Middle
RFX3	148	105	-0.16996	Middle
NR4A1	150	105	-0.176471	Middle
CLOCK	55	38	-0.182796	Middle
NR1I2	96	66	-0.185185	Middle
OLIG1	34	23	-0.192982	Middle
MAFB	88	58	-0.205479	Middle
CEBPG	96	63	-0.207547	Middle
CREB3	65	42	-0.214953	Middle
PBX1	65	42	-0.214953	Middle
HLF	124	80	-0.215686	Middle
ZFP961	85	54	-0.223022	Middle
IRF5	54	34	-0.227273	Middle
ETV6	86	54	-0.228571	Middle
KLF13	149	91	-0.241667	Middle
NFKB2	92	56	-0.243243	Middle
IRF2	130	79	-0.244019	Middle
FOXK2	128	77	-0.24878	Middle
BHLHE41	80	48	-0.25	Middle
BHLHE40	142	84	-0.256637	Middle
POU2F1	78	46	-0.258065	Middle
ONECUT1	118	68	-0.268817	Middle
SRF	116	66	-0.274725	Middle
FOXO3	112	63	-0.28	Middle
SMAD2	152	84	-0.288136	Middle
ETS2	81	41	-0.327869	Middle
HMBOX1	53	26	-0.341772	Bottom
TGIF1	120	58	-0.348315	Bottom
ATF4	140	67	-0.352657	Bottom
MLX	110	51	-0.36646	Bottom
CEBPB	127	58	-0.372973	Bottom
TFEB	123	53	-0.397727	Bottom
MTF1	124	53	-0.40113	Bottom
RELB	136	57	-0.409326	Bottom
ZKSCAN1	99	40	-0.42446	Bottom
NR2C1	82	32	-0.438596	Bottom
MLXIPL	123	47	-0.447059	Bottom
MNT	135	50	-0.459459	Bottom
ATF7	101	37	-0.463768	Bottom
RELA	144	49	-0.492228	Bottom
ARID5A	76	25	-0.50495	Bottom
TFCP2	73	24	-0.505155	Bottom
NFE2	147	44	-0.539267	Bottom
HINFP	154	46	-0.54	Bottom
MEF2D	143	41	-0.554348	Bottom
HES6	116	33	-0.557047	Bottom
ONECUT2	116	29	-0.6	Bottom
ZBTB7B	138	34	-0.604651	Bottom
GMEB1	49	12	-0.606557	Bottom
HIF1A	135	31	-0.626506	Bottom
MYBL1	28	6	-0.647059	Bottom
SMAD5	115	23	-0.666667	Bottom
SOX12	81	13	-0.723404	Bottom
PROX1	69	10	-0.746835	Bottom
SMAD3	127	18	-0.751724	Bottom
EPAS1	120	12	-0.818182	Bottom
IRF6	74	7	-0.82716	Bottom
RFX7	123	9	-0.863636	Bottom
ARNT	116	0	-1	Bottom
ATF1	73	0	-1	Bottom
FOXJ2	100	0	-1	Bottom
FOXN3	56	0	-1	Bottom
GMEB2	97	0	-1	Bottom
HMGA1	121	0	-1	Bottom
MGA	91	0	-1	Bottom
NR1H3	27	0	-1	Bottom
PPARA	142	0	-1	Bottom
SMAD4	117	0	-1	Bottom
TEAD3	98	0	-1	Bottom
ZBTB17	134	0	-1	Bottom
ZSCAN21	99	0	-1	Bottom

### Sheet: CV
CV crTF	In-degree	Out-degree	Hierarchy score	Hierarchical level
E2F6	11	153	0.865854	Top
SP3	25	185	0.761905	Top
TCF12	24	160	0.73913	Top
FOXA1	22	136	0.721519	Top
NFIB	25	129	0.675325	Top
EBF1	32	159	0.664921	Top
KLF7	38	169	0.63285	Top
TEAD1	26	104	0.6	Top
FOS	27	103	0.584615	Top
ZEB1	41	142	0.551913	Top
REST	47	157	0.539216	Top
KLF12	58	174	0.5	Top
NFYB	46	137	0.497268	Top
ESR1	52	152	0.490196	Top
TFDP1	20	58	0.487179	Top
KLF1	69	192	0.471264	Top
FOXP1	58	161	0.47032	Top
IRF1	62	164	0.451327	Top
MAZ	72	180	0.428571	Top
THAP1	64	157	0.420814	Top
CREM	31	75	0.415094	Top
JUN	51	123	0.413793	Top
THRB	70	168	0.411765	Top
ARNTL	26	62	0.409091	Top
CTCFL	64	151	0.404651	Top
CTCF	78	180	0.395349	Top
PBX3	55	126	0.392265	Top
PRDM9	85	193	0.388489	Top
KLF9	86	194	0.385714	Top
NRF1	56	125	0.381215	Top
NFKB1	42	93	0.377778	Top
KLF10	87	191	0.374101	Top
MEF2A	37	77	0.350877	Top
KLF6	67	136	0.339901	Top
STAT6	51	103	0.337662	Top
BACH2	62	123	0.32973	Middle
STAT1	70	135	0.317073	Middle
RORB	42	78	0.3	Middle
HNF4A	101	187	0.298611	Middle
EGR1	104	190	0.292517	Middle
NFIX	69	126	0.292308	Middle
CREB3L2	33	60	0.290323	Middle
VEZF1	73	131	0.284314	Middle
NR2F6	98	172	0.274074	Middle
ZBTB7C	28	49	0.272727	Middle
RREB1	108	186	0.265306	Middle
ELK4	55	94	0.261745	Middle
NR2C2	92	153	0.24898	Middle
ZBTB6	62	103	0.248485	Middle
ZBTB18	55	91	0.246575	Middle
IRF8	31	51	0.243902	Middle
SP1	122	199	0.239875	Middle
ZBTB26	62	96	0.21519	Middle
E2F4	70	108	0.213483	Middle
SREBF2	61	93	0.207792	Middle
GATA6	42	63	0.2	Middle
NR6A1	76	114	0.2	Middle
NR5A2	108	160	0.19403	Middle
RXRA	118	174	0.191781	Middle
E2F3	96	141	0.189873	Middle
CEBPA	59	86	0.186207	Middle
ELF1	96	138	0.179487	Middle
ZBED4	102	146	0.177419	Middle
PBX2	58	78	0.147059	Middle
NFIC	106	140	0.138211	Middle
HNF1A	94	124	0.137615	Middle
IRF3	68	87	0.122581	Middle
TCF3	130	165	0.118644	Middle
HSF1	90	113	0.1133	Middle
PPARD	102	128	0.113043	Middle
KLF15	133	166	0.110368	Middle
MAFG	110	136	0.105691	Middle
GABPA	114	140	0.102362	Middle
RORC	64	78	0.0985915	Middle
VDR	121	147	0.0970149	Middle
TCF7	85	103	0.0957447	Middle
ATF3	76	92	0.0952381	Middle
CEBPG	50	60	0.0909091	Middle
ZBTB24	112	134	0.0894309	Middle
YY1	93	111	0.0882353	Middle
RORA	100	119	0.086758	Middle
NFATC3	70	82	0.0789474	Middle
PKNOX1	103	120	0.0762332	Middle
NFE2L2	94	109	0.0738916	Middle
TBX3	76	88	0.0731707	Middle
MITF	94	108	0.0693069	Middle
NR3C1	101	116	0.0691244	Middle
RXRB	119	133	0.0555556	Middle
STAT2	120	134	0.0551181	Middle
NR1D2	70	78	0.0540541	Middle
KLF3	120	132	0.047619	Middle
JUNB	116	125	0.0373444	Middle
THAP11	122	129	0.0278884	Middle
JUND	105	111	0.0277778	Middle
SREBF1	94	99	0.0259067	Middle
FOXK1	106	108	0.00934579	Middle
BCL6	109	110	0.00456621	Middle
TCF7L2	114	115	0.00436681	Middle
SNAI2	100	100	0	Middle
XBP1	31	31	0	Middle
STAT3	136	135	-0.00369004	Middle
NR1H2	107	106	-0.00469484	Middle
FOXA2	118	116	-0.00854701	Middle
NFIL3	67	65	-0.0151515	Middle
STAT5B	110	106	-0.0185185	Middle
E2F8	77	72	-0.033557	Middle
USF2	133	124	-0.0350195	Middle
NFYC	114	103	-0.0506912	Middle
RARA	143	129	-0.0514706	Middle
NFATC1	77	69	-0.0547945	Middle
PPARG	99	88	-0.0588235	Middle
ZKSCAN5	132	117	-0.060241	Middle
MAFF	117	103	-0.0636364	Middle
ZBTB7A	119	104	-0.0672646	Middle
ELF2	79	68	-0.0748299	Middle
ESRRA	149	128	-0.0758123	Middle
TEF	33	28	-0.0819672	Middle
IRF7	72	61	-0.0827068	Middle
RFX1	134	112	-0.0894309	Middle
E2F1	140	117	-0.0894942	Middle
STAT5A	120	100	-0.0909091	Middle
MXI1	155	128	-0.0954064	Middle
ZBTB11	100	81	-0.104972	Middle
THRA	148	119	-0.108614	Middle
ZFP961	66	53	-0.109244	Middle
CDX1	64	51	-0.113043	Middle
CLOCK	53	42	-0.115789	Middle
NR1I2	83	64	-0.129252	Middle
HIC2	85	65	-0.133333	Middle
BACH1	131	98	-0.144105	Middle
NFAT5	66	49	-0.147826	Middle
ETV6	60	43	-0.165049	Middle
NR4A1	144	103	-0.165992	Middle
NFKB2	83	59	-0.169014	Middle
NR1H4	134	92	-0.185841	Middle
HLF	118	80	-0.191919	Middle
HES1	117	78	-0.2	Middle
BHLHE41	65	43	-0.203704	Middle
IRF2	109	72	-0.20442	Middle
SRF	100	66	-0.204819	Middle
FOXK2	112	72	-0.217391	Middle
RFX3	156	99	-0.223529	Middle
OLIG1	30	19	-0.22449	Middle
REL	83	52	-0.22963	Middle
HSF2	121	74	-0.241026	Middle
IRF5	53	32	-0.247059	Middle
MAFB	73	44	-0.247863	Middle
KLF13	145	87	-0.25	Middle
ONECUT1	97	58	-0.251613	Middle
CREB3	76	45	-0.256198	Middle
BHLHE40	138	78	-0.277778	Middle
SMAD2	153	84	-0.291139	Middle
SOX13	95	52	-0.292517	Middle
NR4A2	114	62	-0.295455	Middle
POU2F1	80	43	-0.300813	Middle
FOXO3	112	59	-0.309942	Middle
MLX	98	50	-0.324324	Middle
ATF4	132	66	-0.333333	Bottom
ZFP335	140	70	-0.333333	Bottom
PBX1	81	40	-0.338843	Bottom
MTF1	106	51	-0.350318	Bottom
ETS2	83	39	-0.360656	Bottom
TFEB	99	46	-0.365517	Bottom
TGIF1	119	54	-0.375723	Bottom
ZKSCAN1	94	40	-0.402985	Bottom
CEBPB	126	53	-0.407821	Bottom
HMBOX1	49	20	-0.42029	Bottom
RELB	127	50	-0.435028	Bottom
MNT	113	44	-0.43949	Bottom
ATF7	105	38	-0.468531	Bottom
MLXIPL	133	46	-0.486034	Bottom
NR2C1	81	28	-0.486239	Bottom
ARID5A	70	22	-0.521739	Bottom
PROX1	43	13	-0.535714	Bottom
HES6	115	34	-0.543624	Bottom
RELA	130	38	-0.547619	Bottom
HINFP	141	41	-0.549451	Bottom
TFCP2	59	16	-0.573333	Bottom
MEF2D	137	37	-0.574713	Bottom
CREB3L1	126	34	-0.575	Bottom
HIF1A	138	37	-0.577143	Bottom
ZBTB7B	134	35	-0.585799	Bottom
ONECUT2	112	27	-0.611511	Bottom
GMEB1	47	11	-0.62069	Bottom
ZBTB32	112	26	-0.623188	Bottom
E2F2	93	19	-0.660714	Bottom
DBP	96	19	-0.669565	Bottom
SMAD5	109	14	-0.772358	Bottom
EPAS1	112	13	-0.792	Bottom
IRF6	61	7	-0.794118	Bottom
SMAD3	122	11	-0.834586	Bottom
RFX7	114	6	-0.9	Bottom
ARNT	114	0	-1	Bottom
ATF1	59	0	-1	Bottom
FOXJ2	97	0	-1	Bottom
FOXN3	56	0	-1	Bottom
GMEB2	91	0	-1	Bottom
HMGA1	125	0	-1	Bottom
MGA	85	0	-1	Bottom
NR1H3	19	0	-1	Bottom
PPARA	136	0	-1	Bottom
SMAD4	129	0	-1	Bottom
TEAD3	100	0	-1	Bottom
ZBTB17	130	0	-1	Bottom
ZSCAN21	94	0	-1	Bottom

### Sheet: Shared crTF comparison
crTF	PV hierarchy score	PV hierarchical level	MZ hierarchy score	MZ hierarchical level	CV hierarchy score	CV hierarchical level	Conserved hierarchical level	Hierarchical conservation category
ARID5A	-0.5294	Bottom	-0.505	Bottom	-0.5217	Bottom	Yes	Constitutive bottom
ARNT	-1	Bottom	-1	Bottom	-1	Bottom	Yes	Constitutive bottom
ARNTL	0.2895	Middle	0.2692	Middle	0.4091	Top	No	Variable
ATF1	-1	Bottom	-1	Bottom	-1	Bottom	Yes	Constitutive bottom
ATF3	0.0744	Middle	0.1497	Middle	0.0952	Middle	Yes	Constitutive middle
ATF4	-0.3704	Bottom	-0.3527	Bottom	-0.3333	Bottom	Yes	Constitutive bottom
ATF7	-0.3663	Bottom	-0.4638	Bottom	-0.4685	Bottom	Yes	Constitutive bottom
BACH1	-0.2193	Middle	-0.12	Middle	-0.1441	Middle	Yes	Constitutive middle
BCL6	-0.0533	Middle	0.0446	Middle	0.0046	Middle	Yes	Constitutive middle
BHLHE40	-0.3408	Bottom	-0.2566	Middle	-0.2778	Middle	No	Variable
BHLHE41	-0.284	Middle	-0.25	Middle	-0.2037	Middle	Yes	Constitutive middle
CEBPA	0.082	Middle	-0.0549	Middle	0.1862	Middle	Yes	Constitutive middle
CEBPB	-0.4366	Bottom	-0.373	Bottom	-0.4078	Bottom	Yes	Constitutive bottom
CEBPG	-0.0392	Middle	-0.2075	Middle	0.0909	Middle	Yes	Constitutive middle
CLOCK	-0.2941	Middle	-0.1828	Middle	-0.1158	Middle	Yes	Constitutive middle
CREB3	-0.0714	Middle	-0.215	Middle	-0.2562	Middle	Yes	Constitutive middle
CREB3L2	0.3034	Middle	0.0991	Middle	0.2903	Middle	Yes	Constitutive middle
CREM	0.3542	Top	0.3333	Top	0.4151	Top	Yes	Constitutive top
CTCF	0.3846	Top	0.2778	Middle	0.3953	Top	No	Variable
CTCFL	0.3503	Top	0.52	Top	0.4047	Top	Yes	Constitutive top
E2F1	-0.0419	Middle	-0.0794	Middle	-0.0895	Middle	Yes	Constitutive middle
E2F3	0.2537	Middle	0.1901	Middle	0.1899	Middle	Yes	Constitutive middle
E2F4	0.2121	Middle	0.0198	Middle	0.2135	Middle	Yes	Constitutive middle
E2F6	0.8503	Top	0.8667	Top	0.8659	Top	Yes	Constitutive top
E2F8	0.0847	Middle	-0.092	Middle	-0.0336	Middle	Yes	Constitutive middle
EBF1	0.9054	Top	0.7083	Top	0.6649	Top	Yes	Constitutive top
EGR1	0.3411	Top	0.2733	Middle	0.2925	Middle	No	Variable
ELF1	0.2967	Middle	0.1369	Middle	0.1795	Middle	Yes	Constitutive middle
ELF2	0.1532	Middle	-0.1462	Middle	-0.0748	Middle	Yes	Constitutive middle
ELK4	0.2263	Middle	0.1285	Middle	0.2617	Middle	Yes	Constitutive middle
EPAS1	-0.7241	Bottom	-0.8182	Bottom	-0.792	Bottom	Yes	Constitutive bottom
ESR1	0.4915	Top	0.3974	Top	0.4902	Top	Yes	Constitutive top
ESRRA	-0.1632	Middle	-0.0467	Middle	-0.0758	Middle	Yes	Constitutive middle
ETS2	-0.3565	Bottom	-0.3279	Middle	-0.3607	Bottom	No	Variable
ETV6	-0.2182	Middle	-0.2286	Middle	-0.165	Middle	Yes	Constitutive middle
FOS	0.52	Top	0.5489	Top	0.5846	Top	Yes	Constitutive top
FOXA2	-0.1135	Middle	0.0042	Middle	-0.0085	Middle	Yes	Constitutive middle
FOXK1	-0.0675	Middle	0.0097	Middle	0.0093	Middle	Yes	Constitutive middle
FOXK2	-0.3935	Bottom	-0.2488	Middle	-0.2174	Middle	No	Variable
FOXN3	-1	Bottom	-1	Bottom	-1	Bottom	Yes	Constitutive bottom
FOXO3	-0.2667	Middle	-0.28	Middle	-0.3099	Middle	Yes	Constitutive middle
FOXP1	0.5294	Top	0.4932	Top	0.4703	Top	Yes	Constitutive top
GABPA	0.1374	Middle	0.0627	Middle	0.1024	Middle	Yes	Constitutive middle
GATA6	0.44	Top	0.254	Middle	0.2	Middle	No	Variable
GMEB1	-0.12	Middle	-0.6066	Bottom	-0.6207	Bottom	No	Variable
GMEB2	-1	Bottom	-1	Bottom	-1	Bottom	Yes	Constitutive bottom
HES1	-0.0636	Middle	-0.1389	Middle	-0.2	Middle	Yes	Constitutive middle
HES6	-0.5118	Bottom	-0.557	Bottom	-0.5436	Bottom	Yes	Constitutive bottom
HIC2	0.0485	Middle	0.0066	Middle	-0.1333	Middle	Yes	Constitutive middle
HIF1A	-0.6232	Bottom	-0.6265	Bottom	-0.5771	Bottom	Yes	Constitutive bottom
HINFP	-0.5355	Bottom	-0.54	Bottom	-0.5495	Bottom	Yes	Constitutive bottom
HLF	-0.2549	Middle	-0.2157	Middle	-0.1919	Middle	Yes	Constitutive middle
HMBOX1	-0.45	Bottom	-0.3418	Bottom	-0.4203	Bottom	Yes	Constitutive bottom
HMGA1	-1	Bottom	-1	Bottom	-1	Bottom	Yes	Constitutive bottom
HNF1A	0.1573	Middle	0.0708	Middle	0.1376	Middle	Yes	Constitutive middle
HNF4A	0.32	Middle	0.2526	Middle	0.2986	Middle	Yes	Constitutive middle
HSF1	-0.0058	Middle	0.0526	Middle	0.1133	Middle	Yes	Constitutive middle
HSF2	-0.2838	Middle	-0.1683	Middle	-0.241	Middle	Yes	Constitutive middle
IRF1	0.3744	Top	0.3516	Top	0.4513	Top	Yes	Constitutive top
IRF2	-0.2993	Middle	-0.244	Middle	-0.2044	Middle	Yes	Constitutive middle
IRF3	0.1579	Middle	0.2645	Middle	0.1226	Middle	Yes	Constitutive middle
IRF5	-0.1071	Middle	-0.2273	Middle	-0.2471	Middle	Yes	Constitutive middle
IRF6	-0.7333	Bottom	-0.8272	Bottom	-0.7941	Bottom	Yes	Constitutive bottom
IRF7	-0.0275	Middle	-0.1448	Middle	-0.0827	Middle	Yes	Constitutive middle
IRF8	0.3333	Top	0.2958	Middle	0.2439	Middle	No	Variable
JUN	0.2958	Middle	0.4	Top	0.4138	Top	No	Variable
JUNB	-0.1308	Middle	-0.0256	Middle	0.0373	Middle	Yes	Constitutive middle
JUND	0.0238	Middle	0.0512	Middle	0.0278	Middle	Yes	Constitutive middle
KLF1	0.2928	Middle	0.2795	Middle	0.4713	Top	No	Variable
KLF10	0.4632	Top	0.3863	Top	0.3741	Top	Yes	Constitutive top
KLF12	0.5895	Top	0.5586	Top	0.5	Top	Yes	Constitutive top
KLF13	-0.202	Middle	-0.2417	Middle	-0.25	Middle	Yes	Constitutive middle
KLF15	0.1278	Middle	0.0671	Middle	0.1104	Middle	Yes	Constitutive middle
KLF3	0.1399	Middle	0.1111	Middle	0.0476	Middle	Yes	Constitutive middle
KLF6	0.4465	Top	0.508	Top	0.3399	Top	Yes	Constitutive top
KLF7	0.7529	Top	0.6329	Top	0.6329	Top	Yes	Constitutive top
KLF9	0.4249	Top	0.3243	Middle	0.3857	Top	No	Variable
MAFB	-0.1333	Middle	-0.2055	Middle	-0.2479	Middle	Yes	Constitutive middle
MAFF	-0.0761	Middle	-0.0333	Middle	-0.0636	Middle	Yes	Constitutive middle
MAFG	0.0377	Middle	0.0618	Middle	0.1057	Middle	Yes	Constitutive middle
MAZ	0.4931	Top	0.424	Top	0.4286	Top	Yes	Constitutive top
MEF2A	0.4933	Top	0.4309	Top	0.3509	Top	Yes	Constitutive top
MEF2D	-0.6644	Bottom	-0.5543	Bottom	-0.5747	Bottom	Yes	Constitutive bottom
MGA	-1	Bottom	-1	Bottom	-1	Bottom	Yes	Constitutive bottom
MITF	0.0488	Middle	0.0829	Middle	0.0693	Middle	Yes	Constitutive middle
MLX	-0.4154	Bottom	-0.3665	Bottom	-0.3243	Middle	No	Variable
MLXIPL	-0.4355	Bottom	-0.4471	Bottom	-0.486	Bottom	Yes	Constitutive bottom
MNT	-0.5286	Bottom	-0.4595	Bottom	-0.4395	Bottom	Yes	Constitutive bottom
MTF1	-0.4032	Bottom	-0.4011	Bottom	-0.3503	Bottom	Yes	Constitutive bottom
MXI1	-0.0893	Middle	-0.1088	Middle	-0.0954	Middle	Yes	Constitutive middle
NFAT5	0.0133	Middle	-0.0609	Middle	-0.1478	Middle	Yes	Constitutive middle
NFATC3	-0.0156	Middle	-0.0154	Middle	0.0789	Middle	Yes	Constitutive middle
NFE2L2	0.1235	Middle	0.1005	Middle	0.0739	Middle	Yes	Constitutive middle
NFIB	0.56	Top	0.5977	Top	0.6753	Top	Yes	Constitutive top
NFIC	0.1813	Middle	0.1394	Middle	0.1382	Middle	Yes	Constitutive middle
NFIL3	-0.2277	Middle	-0.036	Middle	-0.0152	Middle	Yes	Constitutive middle
NFIX	0.1014	Middle	0.112	Middle	0.2923	Middle	Yes	Constitutive middle
NFKB1	0.4783	Top	0.415	Top	0.3778	Top	Yes	Constitutive top
NFKB2	-0.2519	Middle	-0.2432	Middle	-0.169	Middle	Yes	Constitutive middle
NFYB	0.4865	Top	0.4346	Top	0.4973	Top	Yes	Constitutive top
NFYC	-0.1146	Middle	-0.0852	Middle	-0.0507	Middle	Yes	Constitutive middle
NR1H2	0.0787	Middle	0.0407	Middle	-0.0047	Middle	Yes	Constitutive middle
NR1H3	-1	Bottom	-1	Bottom	-1	Bottom	Yes	Constitutive bottom
NR1H4	-0.1667	Middle	-0.1632	Middle	-0.1858	Middle	Yes	Constitutive middle
NR1I2	-0.2188	Middle	-0.1852	Middle	-0.1293	Middle	Yes	Constitutive middle
NR2C1	-0.3258	Middle	-0.4386	Bottom	-0.4862	Bottom	No	Variable
NR2C2	0.2887	Middle	0.2574	Middle	0.249	Middle	Yes	Constitutive middle
NR2F6	0.3028	Middle	0.2989	Middle	0.2741	Middle	Yes	Constitutive middle
NR3C1	0.0378	Middle	0	Middle	0.0691	Middle	Yes	Constitutive middle
NR4A1	-0.2153	Middle	-0.1765	Middle	-0.166	Middle	Yes	Constitutive middle
NR5A2	0.2878	Middle	0.2308	Middle	0.194	Middle	Yes	Constitutive middle
NR6A1	0.2547	Middle	0.2973	Middle	0.2	Middle	Yes	Constitutive middle
NRF1	0.3875	Top	0.3978	Top	0.3812	Top	Yes	Constitutive top
ONECUT1	-0.2586	Middle	-0.2688	Middle	-0.2516	Middle	Yes	Constitutive middle
ONECUT2	-0.6735	Bottom	-0.6	Bottom	-0.6115	Bottom	Yes	Constitutive bottom
PBX1	0.0303	Middle	-0.215	Middle	-0.3388	Bottom	No	Variable
PBX2	0.2743	Middle	0.2866	Middle	0.1471	Middle	Yes	Constitutive middle
PKNOX1	0.0729	Middle	0.0535	Middle	0.0762	Middle	Yes	Constitutive middle
POU2F1	-0.2083	Middle	-0.2581	Middle	-0.3008	Middle	Yes	Constitutive middle
PPARA	-1	Bottom	-1	Bottom	-1	Bottom	Yes	Constitutive bottom
PROX1	-0.6923	Bottom	-0.7468	Bottom	-0.5357	Bottom	Yes	Constitutive bottom
RARA	-0.1429	Middle	-0.0712	Middle	-0.0515	Middle	Yes	Constitutive middle
REL	-0.033	Middle	-0.0791	Middle	-0.2296	Middle	Yes	Constitutive middle
RELA	-0.6242	Bottom	-0.4922	Bottom	-0.5476	Bottom	Yes	Constitutive bottom
RELB	-0.3797	Bottom	-0.4093	Bottom	-0.435	Bottom	Yes	Constitutive bottom
REST	0.6121	Top	0.5692	Top	0.5392	Top	Yes	Constitutive top
RFX1	-0.1667	Middle	-0.1111	Middle	-0.0894	Middle	Yes	Constitutive middle
RFX7	-0.9348	Bottom	-0.8636	Bottom	-0.9	Bottom	Yes	Constitutive bottom
RORA	-0.0162	Middle	0.0207	Middle	0.0868	Middle	Yes	Constitutive middle
RORB	0.5844	Top	0.2623	Middle	0.3	Middle	No	Variable
RORC	-0.1091	Middle	0.0541	Middle	0.0986	Middle	Yes	Constitutive middle
RREB1	0.3991	Top	0.2267	Middle	0.2653	Middle	No	Variable
RXRA	0.2428	Middle	0.1477	Middle	0.1918	Middle	Yes	Constitutive middle
RXRB	0.037	Middle	0.0642	Middle	0.0556	Middle	Yes	Constitutive middle
SMAD2	-0.2832	Middle	-0.2881	Middle	-0.2911	Middle	Yes	Constitutive middle
SMAD3	-0.78	Bottom	-0.7517	Bottom	-0.8346	Bottom	Yes	Constitutive bottom
SMAD4	-1	Bottom	-1	Bottom	-1	Bottom	Yes	Constitutive bottom
SMAD5	-0.7851	Bottom	-0.6667	Bottom	-0.7724	Bottom	Yes	Constitutive bottom
SNAI2	0.0506	Middle	0.0777	Middle	0	Middle	Yes	Constitutive middle
SP1	0.3091	Middle	0.2313	Middle	0.2399	Middle	Yes	Constitutive middle
SP3	0.766	Top	0.7524	Top	0.7619	Top	Yes	Constitutive top
SREBF1	-0.0065	Middle	-0.0142	Middle	0.0259	Middle	Yes	Constitutive middle
SREBF2	0.0526	Middle	0.1098	Middle	0.2078	Middle	Yes	Constitutive middle
SRF	-0.2057	Middle	-0.2747	Middle	-0.2048	Middle	Yes	Constitutive middle
STAT1	0.451	Top	0.4038	Top	0.3171	Middle	No	Variable
STAT2	-0.0463	Middle	0.0584	Middle	0.0551	Middle	Yes	Constitutive middle
STAT3	-0.0439	Middle	-0.0177	Middle	-0.0037	Middle	Yes	Constitutive middle
STAT5A	-0.1913	Middle	-0.1276	Middle	-0.0909	Middle	Yes	Constitutive middle
STAT5B	-0.1186	Middle	-0.0531	Middle	-0.0185	Middle	Yes	Constitutive middle
STAT6	0.0314	Middle	0.0755	Middle	0.3377	Top	No	Variable
TCF12	0.8784	Top	0.545	Top	0.7391	Top	Yes	Constitutive top
TCF3	0.0988	Middle	0.1104	Middle	0.1186	Middle	Yes	Constitutive middle
TCF7L2	-0.0225	Middle	-0.0288	Middle	0.0044	Middle	Yes	Constitutive middle
TEAD1	0.5424	Top	0.4865	Top	0.6	Top	Yes	Constitutive top
TEAD3	-1	Bottom	-1	Bottom	-1	Bottom	Yes	Constitutive bottom
TEF	-0.4286	Bottom	-0.1429	Middle	-0.082	Middle	No	Variable
TFCP2	-0.4	Bottom	-0.5052	Bottom	-0.5733	Bottom	Yes	Constitutive bottom
TFDP1	0.589	Top	0.4713	Top	0.4872	Top	Yes	Constitutive top
TFEB	-0.4925	Bottom	-0.3977	Bottom	-0.3655	Bottom	Yes	Constitutive bottom
TGIF1	-0.3741	Bottom	-0.3483	Bottom	-0.3757	Bottom	Yes	Constitutive bottom
THAP1	0.4667	Top	0.3565	Top	0.4208	Top	Yes	Constitutive top
THAP11	-0.0182	Middle	-0.0109	Middle	0.0279	Middle	Yes	Constitutive middle
THRA	-0.1308	Middle	-0.1074	Middle	-0.1086	Middle	Yes	Constitutive middle
THRB	0.5051	Top	0.3436	Top	0.4118	Top	Yes	Constitutive top
USF2	-0.0522	Middle	-0.0258	Middle	-0.035	Middle	Yes	Constitutive middle
VEZF1	0.2558	Middle	0.2444	Middle	0.2843	Middle	Yes	Constitutive middle
XBP1	-0.0385	Middle	-0.0633	Middle	0	Middle	Yes	Constitutive middle
YY1	0.0057	Middle	0.1111	Middle	0.0882	Middle	Yes	Constitutive middle
ZBTB11	-0.1098	Middle	-0.15	Middle	-0.105	Middle	Yes	Constitutive middle
ZBTB17	-1	Bottom	-1	Bottom	-1	Bottom	Yes	Constitutive bottom
ZBTB24	0.2323	Middle	0.1418	Middle	0.0894	Middle	Yes	Constitutive middle
ZBTB6	0.2464	Middle	0.2655	Middle	0.2485	Middle	Yes	Constitutive middle
ZBTB7A	-0.0316	Middle	-0.0342	Middle	-0.0673	Middle	Yes	Constitutive middle
ZBTB7B	-0.6054	Bottom	-0.6047	Bottom	-0.5858	Bottom	Yes	Constitutive bottom
ZBTB7C	0.1176	Middle	-0.037	Middle	0.2727	Middle	Yes	Constitutive middle
ZEB1	0.4522	Top	0.3981	Top	0.5519	Top	Yes	Constitutive top
ZFP961	-0.1633	Middle	-0.223	Middle	-0.1092	Middle	Yes	Constitutive middle
ZKSCAN1	-0.5814	Bottom	-0.4245	Bottom	-0.403	Bottom	Yes	Constitutive bottom
ZKSCAN5	-0.0526	Middle	0.0174	Middle	-0.0602	Middle	Yes	Constitutive middle
ZSCAN21	-1	Bottom	-1	Bottom	-1	Bottom	Yes	Constitutive bottom
