## Supplemental Table S9 for "An invariant network architecture with broadly expressed regulators distinguishes cell-type from cell-state identity *in situ*"

### Sheet: 143 conserved crTFs with NSS
crTF	NSS value	Core–periphery category	Hierarchical category
ZBTB17	0.925	Constitutive periphery	Constitutive bottom
HNF4A	0.901515	Constitutive core	Constitutive middle
MAZ	0.89083	Constitutive core	Constitutive top
KLF15	0.889286	Constitutive core	Constitutive middle
SP3	0.88601	Constitutive core	Constitutive top
SP1	0.872054	Constitutive core	Constitutive middle
KLF10	0.869565	Constitutive core	Constitutive top
KLF7	0.869565	Constitutive core	Constitutive top
REST	0.847826	Constitutive core	Constitutive top
KLF13	0.844037	Constitutive core	Constitutive middle
NFYC	0.843137	Constitutive core	Constitutive middle
E2F6	0.840764	Constitutive periphery	Constitutive top
RXRA	0.832117	Constitutive core	Constitutive middle
USF2	0.832	Constitutive core	Constitutive middle
ZBTB7A	0.829384	Constitutive core	Constitutive middle
NR4A1	0.827586	Constitutive core	Constitutive middle
E2F3	0.822222	Constitutive core	Constitutive middle
CREM	0.819048	Constitutive periphery	Constitutive top
TCF3	0.815603	Constitutive core	Constitutive middle
KLF12	0.812207	Constitutive core	Constitutive top
NR2C2	0.810811	Constitutive core	Constitutive middle
RXRB	0.808943	Constitutive core	Constitutive middle
MGA	0.807229	Constitutive periphery	Constitutive bottom
PPARA	0.806202	Constitutive periphery	Constitutive bottom
ZBTB7B	0.801242	Constitutive periphery	Constitutive bottom
RARA	0.798507	Constitutive core	Constitutive middle
NFKB2	0.795918	Constitutive periphery	Constitutive middle
ARNT	0.792453	Constitutive periphery	Constitutive bottom
ATF4	0.790576	Constitutive core	Constitutive bottom
MEF2D	0.784431	Constitutive periphery	Constitutive bottom
NR2F6	0.784314	Constitutive core	Constitutive middle
ESR1	0.783654	Constitutive core	Constitutive top
ESRRA	0.782609	Constitutive core	Constitutive middle
THRA	0.78022	Constitutive core	Constitutive middle
MXI1	0.778195	Constitutive core	Constitutive middle
CEBPB	0.775862	Constitutive periphery	Constitutive bottom
MITF	0.774359	Constitutive core	Constitutive middle
SMAD5	0.773438	Constitutive periphery	Constitutive bottom
THAP1	0.773148	Constitutive core	Constitutive top
KLF3	0.772532	Constitutive core	Constitutive middle
E2F1	0.772358	Constitutive core	Constitutive middle
NFIC	0.771552	Constitutive core	Constitutive middle
NR1I2	0.771242	Constitutive periphery	Constitutive middle
NR1H4	0.768519	Constitutive core	Constitutive middle
THAP11	0.767717	Constitutive core	Constitutive middle
GABPA	0.767068	Constitutive core	Constitutive middle
STAT3	0.766917	Constitutive core	Constitutive middle
RFX1	0.766393	Constitutive core	Constitutive middle
IRF6	0.763889	Constitutive periphery	Constitutive bottom
NR1H2	0.761905	Constitutive core	Constitutive middle
THRB	0.761506	Constitutive core	Constitutive top
HMGA1	0.758333	Constitutive periphery	Constitutive bottom
NFIB	0.757576	Constitutive periphery	Constitutive top
YY1	0.757576	Constitutive core	Constitutive middle
ZBTB24	0.755274	Constitutive core	Constitutive middle
ELK4	0.751553	Constitutive periphery	Constitutive middle
PKNOX1	0.751092	Constitutive core	Constitutive middle
BACH1	0.75	Constitutive core	Constitutive middle
CLOCK	0.75	Constitutive periphery	Constitutive middle
MAFG	0.75	Constitutive core	Constitutive middle
ZBTB6	0.748503	Constitutive periphery	Constitutive middle
ATF1	0.741935	Constitutive periphery	Constitutive bottom
CTCFL	0.740566	Constitutive core	Constitutive top
VEZF1	0.739535	Constitutive core	Constitutive middle
RORA	0.736607	Constitutive core	Constitutive middle
HNF1A	0.733645	Constitutive core	Constitutive middle
NFYB	0.732955	Constitutive periphery	Constitutive top
JUND	0.732057	Constitutive core	Constitutive middle
HES6	0.731034	Constitutive periphery	Constitutive bottom
ELF1	0.725664	Constitutive core	Constitutive middle
NFIX	0.725664	Constitutive core	Constitutive middle
MAFF	0.721973	Constitutive core	Constitutive middle
HIF1A	0.719298	Constitutive periphery	Constitutive bottom
TFEB	0.716981	Constitutive periphery	Constitutive bottom
NR5A2	0.715953	Constitutive core	Constitutive middle
TGIF1	0.712644	Constitutive periphery	Constitutive bottom
FOS	0.712	Constitutive periphery	Constitutive top
SMAD2	0.711712	Constitutive core	Constitutive middle
SREBF2	0.710059	Constitutive periphery	Constitutive middle
MLXIPL	0.709091	Constitutive periphery	Constitutive bottom
ZKSCAN5	0.707113	Constitutive core	Constitutive middle
SRF	0.705882	Constitutive periphery	Constitutive middle
JUNB	0.703846	Constitutive core	Constitutive middle
NFE2L2	0.699507	Constitutive core	Constitutive middle
ETV6	0.699187	Constitutive periphery	Constitutive middle
TEAD3	0.698925	Constitutive periphery	Constitutive bottom
FOXA2	0.697872	Constitutive core	Constitutive middle
NFKB1	0.697842	Constitutive periphery	Constitutive top
ATF7	0.695652	Constitutive periphery	Constitutive bottom
MTF1	0.695122	Constitutive periphery	Constitutive bottom
IRF1	0.692946	Constitutive core	Constitutive top
POU2F1	0.691057	Constitutive periphery	Constitutive middle
FOXP1	0.690141	Constitutive core	Constitutive top
ATF3	0.689873	Constitutive periphery	Constitutive middle
TCF7L2	0.688312	Constitutive core	Constitutive middle
NR3C1	0.687225	Constitutive core	Constitutive middle
RFX7	0.68595	Constitutive periphery	Constitutive bottom
BCL6	0.685446	Constitutive core	Constitutive middle
PBX2	0.675676	Constitutive periphery	Constitutive middle
TFCP2	0.674419	Constitutive periphery	Constitutive bottom
ZFP961	0.674419	Constitutive periphery	Constitutive middle
ZSCAN21	0.674157	Constitutive periphery	Constitutive bottom
MNT	0.672316	Constitutive periphery	Constitutive bottom
ONECUT2	0.671533	Constitutive periphery	Constitutive bottom
STAT2	0.667939	Constitutive core	Constitutive middle
HSF1	0.666667	Constitutive core	Constitutive middle
NR1H3	0.666667	Constitutive periphery	Constitutive bottom
HES1	0.663507	Constitutive core	Constitutive middle
FOXK1	0.661905	Constitutive core	Constitutive middle
FOXO3	0.658537	Constitutive periphery	Constitutive middle
IRF7	0.657343	Constitutive periphery	Constitutive middle
ARID5A	0.65625	Constitutive periphery	Constitutive bottom
TFDP1	0.655172	Constitutive periphery	Constitutive top
SMAD4	0.654867	Constitutive periphery	Constitutive bottom
RORC	0.65035	Constitutive periphery	Constitutive middle
SMAD3	0.649635	Constitutive periphery	Constitutive bottom
TEAD1	0.648276	Constitutive periphery	Constitutive top
IRF3	0.647799	Constitutive periphery	Constitutive middle
E2F8	0.645963	Constitutive periphery	Constitutive middle
STAT5B	0.640693	Constitutive core	Constitutive middle
NFIL3	0.639098	Constitutive periphery	Constitutive middle
BHLHE41	0.631148	Constitutive periphery	Constitutive middle
CREB3	0.626087	Constitutive periphery	Constitutive middle
CEBPA	0.625	Constitutive periphery	Constitutive middle
EPAS1	0.622047	Constitutive periphery	Constitutive bottom
CREB3L2	0.617391	Constitutive periphery	Constitutive middle
STAT5A	0.607595	Constitutive core	Constitutive middle
XBP1	0.60274	Constitutive periphery	Constitutive middle
ELF2	0.601266	Constitutive periphery	Constitutive middle
ONECUT1	0.576471	Constitutive periphery	Constitutive middle
ZKSCAN1	0.568182	Constitutive periphery	Constitutive bottom
MAFB	0.566176	Constitutive periphery	Constitutive middle
ZBTB7C	0.558824	Constitutive periphery	Constitutive middle
HIC2	0.554839	Constitutive periphery	Constitutive middle
CEBPG	0.549669	Constitutive periphery	Constitutive middle
PROX1	0.546667	Constitutive periphery	Constitutive bottom
IRF5	0.539326	Constitutive periphery	Constitutive middle
REL	0.539007	Constitutive periphery	Constitutive middle
NFAT5	0.53719	Constitutive periphery	Constitutive middle
GMEB2	0.522222	Constitutive periphery	Constitutive bottom
MEF2A	0.519685	Constitutive periphery	Constitutive top
HMBOX1	0.5	Constitutive periphery	Constitutive bottom
FOXN3	0.468085	Constitutive periphery	Constitutive bottom

### Sheet: Summary
Core–periphery category	Top	Middle	Bottom	Total
Constitutive core	12	55	1	68
Constitutive periphery	9	32	34	75
Total	21	87	35	143
