## Supplemental Table S10 for "An invariant network architecture with broadly expressed regulators distinguishes cell-type from cell-state identity *in situ*"

### Sheet: Liver-disease associations
crTF	GTEx expression breadth (% of 42 tissues)	Liver-disease association	Direction/effect	Direct dedifferentiation/identity link	Key references
THRB	92.9%	HCC and inflammation-associated loss of hepatocyte identity.	THRB activation increased hepatic identity-TF expression in HCC cell lines and in the T3-responsive group of IL1B-treated mice. T3 also promoted maturation of human PSC-derived hepatocytes.	Yes, hepatic: restoration of identity-TF expression and promotion of hepatocyte maturation in the cited models.	Ma et al. 2022 Dubois-Chevalier et al. 2023
REST	100%	Reduced REST immunoreactivity in cholangiocarcinoma; loss of nuclear REST staining was reported in hepatic carcinomas. Total expression was not reduced in HCC in the cited study.	REST represses neuronal-gene expression in nonneuronal models; dominant-negative REST relieved silencing. The liver-cancer tissue study establishes an association, not a causal identity-rescue effect.	Yes for neuronal-gene restriction in nonhepatic experiments; direct restoration of hepatocyte identity was not tested.	Yu et al. 2018 Chong et al. 1995
KLF10	100%	Loss increased DEN-induced HCC burden in Yoo et al. 2023; lower tumor incidence after Klf10 loss was reported in a different DEN protocol by Heo et al. 2015. Low KLF10 expression was associated with poorer human HCC survival in Yoo et al.	Context-dependent growth and invasion effects involving TGF-beta signaling. The opposing mouse results do not support a universal direction of effect.	Not demonstrated as hepatocyte-identity rescue in these sources. EMT-marker changes in HCC were reported.	Yoo et al. 2023 Heo et al. 2015 Memon and Lee 2018
SP3	100%	Sp1/Sp3-dependent MALAT1 transcription in HCC; Sp3-dependent CSTB transcription was also demonstrated. Broader Sp-family cancer roles are reviewed by Safe.	Promotes target-gene transcription; the cited work supports regulation of cancer-associated genes rather than a general hepatocyte-identity effect.	Not demonstrated in the cited studies.	Huang et al. 2015 Zhu et al. 2023 Safe 2023
MAZ	100%	Increased expression in HCC and association with metastasis; promotes invasion and metastasis through EMT in experimental HCC models.	MAZ knockdown reduced HCC-cell proliferation, invasion and migration, and altered EMT markers in vitro and in vivo.	EMT was tested in HCC; direct maintenance or restoration of normal hepatocyte identity was not established.	Luo et al. 2016
ESR1	54.8%	Reduced expression and promoter hypermethylation in HCC; experimental tumor-suppressive activity involving Wnt/beta-catenin signaling.	ESR1 expression and ER-alpha activation inhibited beta-catenin-dependent transcription in the cited models; agonist treatment reduced tumor burden in a mouse HCC model.	Not demonstrated as direct hepatocyte-identity rescue in the cited studies.	Hishida et al. 2013 Dai et al. 2014 Bhat et al. 2021
KLF7	100%	Promotes HCC progression and metastasis through reported VPS35/CCDC85C/beta-catenin, HMGB1/TLR4/PTK2 and SLC1A5/tryptophan-metabolism mechanisms.	Increased KLF7 promoted HCC growth, invasion or metastasis in the cited experimental systems; KLF7 depletion reduced these phenotypes.	Direct differentiation evidence is nonhepatic: KLF7 promoted a corneal progenitor state and antagonized KLF4. These studies do not establish hepatocyte-identity rescue.	Guo et al. 2021 Feng et al. 2023 Chai et al. 2024 Klein et al. 2017
FOXP1	97.6%	High expression was associated with an aggressive HCC phenotype and prognosis; functional experiments support a proliferation-promoting role.	FOXP1 knockdown reduced HCC growth in vitro and in xenografts and induced G1/S arrest.	Direct hepatocyte dedifferentiation or identity rescue was not demonstrated in the cited HCC studies.	Zhang et al. 2012 Wang et al. 2016
IRF1	100%	Regulator of multiple liver diseases, with tumor-suppressive and immune-checkpoint roles reported in HCC.	IRF1 was reduced in HCC relative to noncancerous liver in Yan et al.; IFN-gamma-induced IRF1 also activated PD-L1 in HCC cells. Its effects are context-dependent, not uniformly antitumor.	Direct hepatocyte-identity rescue was not demonstrated in the cited studies; tumor-differentiation associations and immune regulation are not equivalent to such a test.	Chen et al. 2024 Zeng et al. 2024 Yan et al. 2020
KLF12	97.6%	The DANCR/miR-216a-5p/KLF12 axis was implicated in experimental HCC malignancy.	DANCR depletion inhibited HCC-cell proliferation, migration and invasion in the cited study; KLF12 was identified as a downstream miR-216a-5p target in the reported axis.	Direct differentiation evidence is nonhepatic: Klf12 knockdown increased MSC-associated markers in human periodontal ligament cells. A hepatocyte-identity experiment was not reported.	Wang et al. 2019 Takai et al. 2019

### Sheet: References
Citation	Full reference	DOI	PMID	crTF row(s)
Ma et al. 2022	Ma H; de Zwaan E; Guo YE; Cejas P; Thiru P; van de Bunt M; Jeppesen JF; Syamala S; Dall'Agnese A; Abraham BJ; Fu D; Garrett-Engele C; Lee TI; Long HW; Griffith LG; Young RA; Jaenisch R. 2022. The nuclear receptor THRB facilitates differentiation of human PSCs into more mature hepatocytes. Cell Stem Cell 29(5): 795-809.e11. https://doi.org/10.1016/j.stem.2022.03.015. PMID: 35452598.	10.1016/j.stem.2022.03.015	35452598	THRB
Dubois-Chevalier et al. 2023	Dubois-Chevalier J; Gheeraert C; Berthier A; Boulet C; Dubois V; Guille L; Fourcot M; Marot G; Gauthier K; Dubuquoy L; Staels B; Lefebvre P; Eeckhoute J. 2023. An extended transcription factor regulatory network controls hepatocyte identity. EMBO Rep 24(9): e57020. https://doi.org/10.15252/embr.202357020. PMID: 37424431.	10.15252/embr.202357020	37424431	THRB
Yu et al. 2018	Yu Y; Li S; Zhang H; Zhang X; Guo D; Zhang J. 2018. NRSF/REST levels are decreased in cholangiocellular carcinoma but not hepatocellular carcinoma compared with normal liver tissues: A tissue microarray study. Oncol Lett 15(5): 6592-6598. https://doi.org/10.3892/ol.2018.8169. PMID: 29725406.	10.3892/ol.2018.8169	29725406	REST
Chong et al. 1995	Chong JA; Tapia-Ramírez J; Kim S; Toledo-Aral JJ; Zheng Y; Boutros MC; Altshuller YM; Frohman MA; Kraner SD; Mandel G. 1995. REST: a mammalian silencer protein that restricts sodium channel gene expression to neurons. Cell 80(6): 949-957. https://doi.org/10.1016/0092-8674(95)90298-8. PMID: 7697725.	10.1016/0092-8674(95)90298-8	7697725	REST
Yoo et al. 2023	Yoo SH; Nahm JH; Lee WK; Lee HW; Chang HY; Lee JI. 2023. Loss of Krüppel-like factor-10 facilitates the development of chemical-induced liver cancer in mice. Mol Med 29(1): 156. https://doi.org/10.1186/s10020-023-00751-1. PMID: 37946098.	10.1186/s10020-023-00751-1	37946098	KLF10
Heo et al. 2015	Heo SH; Jeong ES; Lee KS; Seo JH; Lee WK; Choi YK. 2015. Krüppel-like factor 10 null mice exhibit lower tumor incidence and suppressed cellular proliferation activity following chemically induced liver tumorigenesis. Oncol Rep 33(4): 2037-2044. https://doi.org/10.3892/or.2015.3801. PMID: 25682863.	10.3892/or.2015.3801	25682863	KLF10
Memon and Lee 2018	Memon A; Lee WK. 2018. KLF10 as a Tumor Suppressor Gene and Its TGF-β Signaling. Cancers (Basel) 10(6): E161. https://doi.org/10.3390/cancers10060161. PMID: 29799499.	10.3390/cancers10060161	29799499	KLF10
Huang et al. 2015	Huang Z; Huang L; Shen S; Li J; Lu H; Mo W; Dang Y; Luo D; Chen G; Feng Z. 2015. Sp1 cooperates with Sp3 to upregulate MALAT1 expression in human hepatocellular carcinoma. Oncol Rep 34(5): 2403-2412. https://doi.org/10.3892/or.2015.4259. PMID: 26352013.	10.3892/or.2015.4259	26352013	SP3
Zhu et al. 2023	Zhu W; Dong X; Luo S; Guo S; Zhou W; Song W. 2023. Transcriptional activation of CSTB gene expression by transcription factor Sp3. Biochem Biophys Res Commun 649: 71-78. https://doi.org/10.1016/j.bbrc.2023.01.087. PMID: 36745972.	10.1016/j.bbrc.2023.01.087	36745972	SP3
Safe 2023	Safe S. 2023. Specificity Proteins (Sp) and Cancer. Int J Mol Sci 24(6): 5164. https://doi.org/10.3390/ijms24065164. PMID: 36982239.	10.3390/ijms24065164	36982239	SP3
Luo et al. 2016	Luo W; Zhu X; Liu W; Ren Y; Bei C; Qin L; Miao X; Tang F; Tang G; Tan S. 2016. MYC associated zinc finger protein promotes the invasion and metastasis of hepatocellular carcinoma by inducing epithelial mesenchymal transition. Oncotarget 7(52): 86420-86432. https://doi.org/10.18632/oncotarget.13416. PMID: 27861158.	10.18632/oncotarget.13416	27861158	MAZ
Hishida et al. 2013	Hishida M; Nomoto S; Inokawa Y; Hayashi M; Kanda M; Okamura Y; Nishikawa Y; Tanaka C; Kobayashi D; Yamada S; Nakayama G; Fujii T; Sugimoto H; Koike M; Fujiwara M; Takeda S; Kodera Y. 2013. Estrogen receptor 1 gene as a tumor suppressor gene in hepatocellular carcinoma detected by triple-combination array analysis. Int J Oncol 43(1): 88-94. https://doi.org/10.3892/ijo.2013.1951. PMID: 23695389.	10.3892/ijo.2013.1951	23695389	ESR1
Dai et al. 2014	Dai B; Geng L; Yu Y; Sui C; Xie F; Shen W; Zheng T; Yang J. 2014. Methylation patterns of estrogen receptor α promoter correlate with estrogen receptor α expression and clinicopathological factors in hepatocellular carcinoma. Exp Biol Med (Maywood) 239(7): 883-890. https://doi.org/10.1177/1535370214536651. PMID: 24939822.	10.1177/1535370214536651	24939822	ESR1
Bhat et al. 2021	Bhat M; Pasini E; Pastrello C; Angeli M; Baciu C; Abovsky M; Coffee A; Adeyi O; Kotlyar M; Jurisica I. 2021. Estrogen Receptor 1 Inhibition of Wnt/β-Catenin Signaling Contributes to Sex Differences in Hepatocarcinogenesis. Front Oncol 11: 777834. https://doi.org/10.3389/fonc.2021.777834. PMID: 34881186.	10.3389/fonc.2021.777834	34881186	ESR1
Guo et al. 2021	Guo Y; Chai B; Jia J; Yang M; Li Y; Zhang R; Wang S; Xu J. 2021. KLF7/VPS35 axis contributes to hepatocellular carcinoma progression through CCDC85C-activated β-catenin pathway. Cell Biosci 11(1): 73. https://doi.org/10.1186/s13578-021-00585-6. PMID: 33858520.	10.1186/s13578-021-00585-6	33858520	KLF7
Feng et al. 2023	Feng W; Chen J; Huang W; Wang G; Chen X; Duan L; Yin Y; Chen X; Zhang B; Sun M; Luo X; Nie Y; Fan D; Wu K; Xia L. 2023. HMGB1-mediated elevation of KLF7 facilitates hepatocellular carcinoma progression and metastasis through upregulating TLR4 and PTK2. Theranostics 13(12): 4042-4058. https://doi.org/10.7150/thno.84388. PMID: 37554278.	10.7150/thno.84388	37554278	KLF7
Chai et al. 2024	Chai B; Zhang A; Liu Y; Zhang X; Kong P; Zhang Z; Guo Y. 2024. KLF7 Promotes Hepatocellular Carcinoma Progression Through Regulating SLC1A5-Mediated Tryptophan Metabolism. J Cell Mol Med 28(23): e70245. https://doi.org/10.1111/jcmm.70245. PMID: 39648156.	10.1111/jcmm.70245	39648156	KLF7
Klein et al. 2017	Klein RH; Hu W; Kashgari G; Lin Z; Nguyen T; Doan M; Andersen B. 2017. Characterization of enhancers and the role of the transcription factor KLF7 in regulating corneal epithelial differentiation. J Biol Chem 292(46): 18937-18950. https://doi.org/10.1074/jbc.m117.793117. PMID: 28916725.	10.1074/jbc.m117.793117	28916725	KLF7
Zhang et al. 2012	Zhang Y; Zhang S; Wang X; Liu J; Yang L; He S; Chen L; Huang J. 2012. Prognostic significance of FOXP1 as an oncogene in hepatocellular carcinoma. J Clin Pathol 65(6): 528-533. https://doi.org/10.1136/jclinpath-2011-200547. PMID: 22422806.	10.1136/jclinpath-2011-200547	22422806	FOXP1
Wang et al. 2016	Wang X; Sun J; Cui M; Zhao F; Ge C; Chen T; Yao M; Li J. 2016. Downregulation of FOXP1 Inhibits Cell Proliferation in Hepatocellular Carcinoma by Inducing G1/S Phase Cell Cycle Arrest. Int J Mol Sci 17(9): E1501. https://doi.org/10.3390/ijms17091501. PMID: 27618020.	10.3390/ijms17091501	27618020	FOXP1
Chen et al. 2024	Chen T; Li S; Deng D; Zhang W; Zhang J; Shen Z. 2024. Key role of interferon regulatory factor 1 (IRF-1) in regulating liver disease: progress and outlook. J Zhejiang Univ Sci B 25(6): 451-470. https://doi.org/10.1631/jzus.b2300159. PMID: 38910492.	10.1631/jzus.b2300159	38910492	IRF1
Zeng et al. 2024	Zeng C; Zhu X; Li H; Huang Z; Chen M. 2024. The Role of Interferon Regulatory Factors in Liver Diseases. Int J Mol Sci 25(13): 6874. https://doi.org/10.3390/ijms25136874. PMID: 38999981.	10.3390/ijms25136874	38999981	IRF1
Yan et al. 2020	Yan Y; Zheng L; Du Q; Yan B; Geller DA. 2020. Interferon regulatory factor 1 (IRF-1) and IRF-2 regulate PD-L1 expression in hepatocellular carcinoma (HCC) cells. Cancer Immunol Immunother 69(9): 1891-1903. https://doi.org/10.1007/s00262-020-02586-9. PMID: 32377817.	10.1007/s00262-020-02586-9	32377817	IRF1
Wang et al. 2019	Wang J; Pu J; Zhang Y; Yao T; Luo Z; Li W; Xu G; Liu J; Wei W; Deng Y. 2019. DANCR contributed to hepatocellular carcinoma malignancy via sponging miR-216a-5p and modulating KLF12. J Cell Physiol 234(6): 9408-9416. https://doi.org/10.1002/jcp.27625. PMID: 30430564. Published online 14 November 2018.	10.1002/jcp.27625	30430564	KLF12
Takai et al. 2019	Takai H; van Wijnen AJ; Ogata Y. 2019. Induction of chondrogenic or mesenchymal stem cells from human periodontal ligament cells through inhibition of Twist2 or Klf12. J Oral Sci 61(2): 313-320. https://doi.org/10.2334/josnusd.18-0224. PMID: 31217381.	10.2334/josnusd.18-0224	31217381	KLF12
