## Supplemental Table S11 for "An invariant network architecture with broadly expressed regulators distinguishes cell-type from cell-state identity *in situ*"

### Sheet: Dubois-Chevalier factors
Published set	Factor	Classification in state-level CRNs
CoRC	CEBPA	invariant (143)
CoRC	FOXA2	invariant (143)
CoRC	HNF1B	absent
CoRC	HNF4A	invariant (143)
CoRC	MLXIPL	invariant (143)
CoRC	NR0B2	absent
CoRC	NR1H4	invariant (143)
CoRC	NR1I2	invariant (143)
CoRC	NR5A2	invariant (143)
CoRC	ONECUT1	invariant (143)
CoRC	ONECUT2	invariant (143)
CoRC	PPARA	invariant (143)
CoRC	PROX1	invariant (143)
CONNECT	ATF4	invariant (143)
CONNECT	ATF6	absent
CONNECT	BHLHE40	shared, non-invariant
CONNECT	CEBPB	invariant (143)
CONNECT	CLOCK	invariant (143)
CONNECT	CREM	invariant (143)
CONNECT	DBP	two-state (PV-CV)
CONNECT	ESRRA	invariant (143)
CONNECT	GATA6	shared, non-invariant
CONNECT	HES6	invariant (143)
CONNECT	HSF4	absent
CONNECT	ID2	absent
CONNECT	KLF15	invariant (143)
CONNECT	KLF9	shared, non-invariant
CONNECT	NFIL3	invariant (143)
CONNECT	NR1D1	absent
CONNECT	NR1D2	two-state (MZ-CV)
CONNECT	NR1H3	invariant (143)
CONNECT	REPIN1	absent
CONNECT	RREB1	shared, non-invariant
CONNECT	TBX3	two-state (MZ-CV)
CONNECT	TCF7L2	invariant (143)
CONNECT	THRB	invariant (143)
CONNECT	XBP1	invariant (143)
CONNECT	ZBTB44	absent
CONNECT	ZFP595	absent

### Sheet: Upstream-core vs Saint-Andre
crTF	Present in Saint-Andre CRC networks	Number of networks (of 84)	Example networks
CTCFL	No	0	-
ESR1	Yes	1	MCF-7
FOXP1	Yes	6	BI_CD34_Primary_RO01480; BI_CD34_Primary_RO01549; BI_CD4_Naive_Primary_7pool
IRF1	Yes	33	BI_Adipose_Nuclei; BI_Brain_Anterior_Caudate; BI_Brain_Hippocampus_Middle
KLF10	No	0	-
KLF12	Yes	4	Colon_Crypt_2; DND41; Osteoblasts
KLF7	Yes	11	Astrocytes; CD20; HMEC
MAZ	Yes	1	UCSD_Thymus
REST	No	0	-
SP3	Yes	9	CD14; CD20; Fetal_muscle
THAP1	No	0	-
THRB	Yes	1	UCSD_Aorta
